# Metabolic adaptations leading to lignification in wheat roots under salinity stress

**DOI:** 10.1101/2023.06.08.544172

**Authors:** Bhagya M. Dissanayake, Christiana Staudinger, Kosala Ranathunge, Rana Munns, Thusitha W. Rupasinghe, Nicolas L. Taylor, A. Harvey Millar

**Affiliations:** School of Molecular Sciences, The University of Western Australia, 35 Stirling Highway, Crawley, Perth 6009, Australia; School of Biological Sciences, The University of Western Australia, 35 Stirling Highway, Crawley, Perth 6009, Australia; Institute of Agriculture, The University of Western Australia, 35 Stirling Highway, Crawley, Perth 6009, Australia; Institute of Agronomy, University of Natural Resources and Life Sciences, Konrad-Lorenz-Strasse 24, 3430 Tulln, Austria; Institute of Soil Research, University of Natural Resources and Life Sciences, Konrad-Lorenz-Strasse 24, 3430 Tulln, Austria; SCIEX, Mulgrave, Victoria, 3170, Australia

**Keywords:** bread wheat, tissue tolerance, salt exclusion, lignification, roots, proteomics

## Abstract

Analysis of salinity tolerance processes in wheat has focused on salt exclusion from shoots while root phenotypes have received limited attention. Here we consider the varying phenotypic response of four bread wheat varieties that differ in their type and degree of salt tolerance and consider in detail their molecular responses to salinity and changes in root cell wall lignification. These varieties were Westonia introgressed with *Nax1* and *Nax2* root sodium transporters (*HKT1;5-A*) that reduce Na^+^ accumulation in leaves, as well as the ‘tissue tolerant’ Portugese landrace Mocho de Espiga Branca that has a mutation in the homologous gene *HKT1;5-D* and has high Na^+^ concentration in leaves. These three varieties were compared with the more salt-sensitive cultivar Gladius. Through the use of root structural analysis, ion concentrations, as well as differential proteomics and targeted metabolomics we provide an integrated view of the wheat root response to salinity. We show different metabolic re-arrangements in energy conversion, primary metabolic machinery and phenylpropanoid pathway leading to monolignol production in a genotype and genotype by treatment dependent manner that alters the extent and localisation of root lignification which correlated with an improved capacity of wheat roots to cope better under salinity stress.
