## Supplementary Data 1 for "Metabolic adaptations leading to lignification in wheat roots under salinity stress"

### Sheet: Sheet1
Supplementary Data 1: Mutiple reaction monitoring (MRM) parameters to quantify monolignols and phenylpropanoid pathway intermediates in wheat roots under control and salt treatemnt conditions
Key
Q1	mass over charge of the precursor ion targetted for quantification
Q3	mass over charge of the product ion quantified
Dwell(ms)	the time spent aquiring a specific MRM transition
CE	collision energy
CXP	cell exit potential
DP	delustering potential
EP	entrance potential
	Negative mode ESI conditions
	Name	Q1	Q3	Dwell (ms)	CE	CXP	DP	EP
	Caffeic acid 1_1	179	135	5	-15	-19	-160	-9
	Caffeic acid 1_2	179	107	5	-30	-10	-150	-10
	Caffeic acid 1_3	179	179	5	-25	-10	-150	-10
	Caffeoyl CoA_1_1	463	79	5	-20	-10	-150	-10
	Caffeoyl CoA_1_2	463	61	5	-30	-10	-150	-10
	Coniferaldehyde_1-1	177	162	5	-20	-10	-150	-10
	Coniferaldehyde_1-2	177.1	134	5	-16	-11	-168	-9
	Coniferyl alcohol_1-1	179.1	146	5	-17	-8	-99	-7
	Coniferyl alcohol_1-2	179.1	164	5	-20	-8	-99	-7
	Coniferyl alcohol_1-3	179.1	160.8	5	-15	-8	-99	-7
	Feruloyl CoA_1-1	470	175	5	-20	-10	-150	-10
	Feruloyl CoA_1-2	470	79	5	-30	-10	-150	-10
	P-coumaraldehyde 1-1	147	129	5	-15	-8	-100	-8
	P-coumaraldehyde 1-2	147	103	5	-30	-10	-150	-10
	P-coumaraldehyde 1-3	147	147	5	-25	-10	-150	-10
	P-coumaric acid_1-1	163	119.1	5	-17	-10	-128	-7
	P-coumaric acid_1-2	163	93	5	-30	-10	-150	-10
	P-coumaric acid_1-3	163	163	5	-25	-10	-150	-10
	P-coumaroyl CoA_1_1	455	145	5	-20	-10	-150	-10
	P-coumaroyl CoA_1_2	455	79	5	-30	-10	-150	-10
	P-coumaroyl CoA_1_3	455	455	5	-25	-10	-150	-10
	p-coumaroyl shikimate	319.2	163.1	5	-17	-10	-204	-13
	P-coumaroyl alcohol_1-1	149	131	5	-20	-10	-150	-10
	P-coumaroyl alcohol_1-2	149	103	5	-30	-10	-150	-10
	P-coumaroyl alcohol_1-3	149	149	5	-25	-10	-150	-10
	Phenylalanine 1-1	164	147	5	-15	-6	-60	-10
	Phenylalanine 1-2	164	103	5	-30	-10	-150	-10
	Phenylalanine 1-3	164	164	5	-25	-10	-150	-10
	Sinapic acid_1_1	223	193	5	-20	-10	-150	-10
	Sinapic acid_1_2	223	149	5	-30	-10	-150	-10
	Sinapic acid_1_3	223	223	5	-25	-10	-150	-10
	Sinapic acid_1_4	223.1	208.1	5	-16	-15	-188	-10
	Sinapyl alcohol_1_1	209	194	5	-20	-10	-150	-10
	Sinapyl alcohol_1_2	209	179	5	-30	-10	-150	-10
	Sinapyl alcohol_1_3	209	209	5	-25	-10	-150	-10
	Sinapyl CoA_1_1	485	205	5	-20	-10	-150	-10
	Sinapyl CoA_1_2	485	79	5	-30	-10	-150	-10
	Sinapyl CoA_1_3	485	485	5	-25	-10	-150	-10
	Caffeoyl shikimate	335.2	179.1	5	-18	-8	-212	-11
	Cinnamic acid	147	103	5	-12	-12	-165	-11
	Ferulic acid	193.1	178.1	5	-15	-8	-100	-8
	Positive mode ESI conditions
	Name	Q1	Q3	Dwell (ms)	CE	CXP	DP	EP
	13C15Nvaline -IS-1	124.1	171	5	15	10	130	10
	13C15Nvaline -IS-2	124.1	78	5	25	10	130	10
	13C15Nvaline -IS-3	124.1	72	5	20	10	130	10
	13C15Nvaline -IS-4	124.1	177	5	16	10	130	10
	13C15Nvaline -IS-5	124.1	124	5	5	10	130	10
	13C15Nvaline -IS-6	124.1	61	5	16	10	130	10
