## Supplementary Data 2 for "Metabolic adaptations leading to lignification in wheat roots under salinity stress"

### Sheet: Sheet1
Supplementary Data 2: List of differentially abundant proteins unique to Westonia Nax1 after 6 days of salt stress
Identification of differentially abundant proteins was done by R package "DEP"
Highlighted proteins are referred in the text
	Protein ID	Protein Name	Pathway	Log 2 Fold change	P value
	Q8S3J5	Ferredoxin	misc. other Ferredoxins and Rieske domain	1.49483	0.0175095
	A0A1D5URS1	Adenosylhomocysteinase	amino acid metabolism.degradation.aspartate family.methionine	1.38491	0.00181867
	A0A3B6AVJ0	Phospho-2-dehydro-3-deoxyheptonate aldolase	amino acid metabolism.synthesis.aromatic aa.chorismate.3-deoxy-D-arabino-heptulosonate 7-phosphate synthase	0.695853	4.6404e-05
	A0A3B6C4X7	Phospho-2-dehydro-3-deoxyheptonate aldolase	amino acid metabolism.synthesis.aromatic aa.chorismate.3-deoxy-D-arabino-heptulosonate 7-phosphate synthase	2.31736	0.00716788
	A0A3B6QAU2	Anthranilate phosphoribosyltransferase	amino acid metabolism.synthesis.aromatic aa.tryptophan.anthranilate phosphoribosyltransferase	0.702576	0.000103869
	A0A3B6RN98	Tryptophan synthase beta chain	amino acid metabolism.synthesis.aromatic aa.tryptophan.tryptophan synthase	0.605328	0.00106341
	A0A3B6JIZ3	Aminotransferase	amino acid metabolism.synthesis.aspartate family.lysine.LL-diaminopimelic acid aminotransferase	1.25303	0.0020527
	A0A3B5Y5U7	Threonine synthase	amino acid metabolism.synthesis.aspartate family.threonine.threonine synthase	1.47558	9.7244e-05
	A0A3B6NJ31	Aspartate aminotransferase	amino acid metabolism.synthesis.central amino acid metabolism.aspartate.aspartate aminotransferase	0.94776	1.13177e-07
	A0A3B6PR35	Aspartate aminotransferase	amino acid metabolism.synthesis.central amino acid metabolism.aspartate.aspartate aminotransferase	0.6698	3.65163e-06
	A0A3B6IK74	Glutamate decarboxylase	amino acid metabolism.synthesis.central amino acid metabolism.GABA.Glutamate decarboxylase	0.883804	6.88946e-08
	A0A3B6KIC3	Fasciclin-like arabinogalactan-protein-like	cell wall.cell wall proteins.AGPs.AGP	0.894074	0.0100734
	A0A077RVB3	Alpha-1,4-glucan-protein synthase [UDP-forming]	cell wall.cell wall proteins.RGP	0.90158	9.30317e-06
	A0A3B5ZUZ9	Expansin protein	cell wall.modification	-1.46437	0.00565488
	A0A3B6NSG9	Peptidyl-prolyl cis-trans isomerase	cell.cycle.peptidylprolyl isomerase	-0.861982	0.0195778
	A0A3B6PNE8	Peroxisome biogenesis protein 19-1	cell.organisation	-0.798343	0.0381964
	A0A3B6TTF3	Vesicle-associated membrane protein, putative	cell.vesicle transport	0.89278	0.0228646
	A0A1D5ZQU3	AP-1 complex subunit sigma-1	cell.vesicle transport	-2.41461	0.000187692
	A0A3B6GP58	TOM1-like protein 2	cell.vesicle transport	-1.04494	0.0120776
	A0A3B6RFV0	Exocyst complex component Sec8-like	cell.vesicle transport	-0.605013	0.0458576
	A0A3B6TPT2	Pantothenate kinase	Co-factor and vitamine metabolism.pantothenate.pantothenate kinase (PANK)	0.994366	0.0011423
	A0A3B5YSH7	11S globulin seed storage protein 2	development.storage proteins	-1.6233	0.0320267
	A0A3B6MY79	Guanine nucleotide exchange family protein	development.unspecified	-1.39774	0.0201276
	A0A3B6QKI7	SNW domain-containing protein 1	DNA.synthesis/chromatin structure	-0.639772	0.00625054
	Q8LRU5	HMG-Y-related protein A	DNA.synthesis/chromatin structure	-1.10447	3.91796e-05
	A0A3B5Z127	Histone H2A	DNA.synthesis/chromatin structure.histone.core.H2A	-2.20796	0.0414695
	A0A3B5YWA1	Histone H2B	DNA.synthesis/chromatin structure.histone.core.H2B	-2.90217	0.00143437
	A0A3B6TSY3	Programmed cell death protein 4	DNA.unspecified	0.624631	0.00356995
	A9U8G4	Alcohol dehydrogenase	fermentation.ADH	0.688153	0.0148955
	A0A3B5Y1F9	Pyruvate, phosphate dikinase	gluconeogenesis / glyoxylate cycle.pyruvate dikinase	3.42631	0.00532497
	A0A3B6MR18	Phosphoenolpyruvate carboxylase	glycolysis.cytosolic branch.phospho-enol-pyruvate carboxylase (PEPC)	2.31983	0.0395907
	A0A3B6KG51	Enolase	glycolysis.plastid branch.enolase	0.922305	1.62233e-05
	A0A3B6LT20	Stem-specific protein TSJT1	hormone metabolism.auxin.induced-regulated-responsive-activated	0.825309	3.62161e-08
	A0A3B6SHW6	Auxin-induced in root cultures protein 12	hormone metabolism.auxin.induced-regulated-responsive-activated	0.608961	0.0091791
	A0A2X0S5X8	Aldo/keto reductase family protein	hormone metabolism.auxin.induced-regulated-responsive-activated	-1.33537	0.00795499
	A0A3B5YXI2	Methyltransferase	hormone metabolism.brassinosteroid.synthesis-degradation.sterols.SMT2	-1.92533	0.0114152
	A0A3B6AX97	NAD(P)H dehydrogenase (Quinone)	lipid metabolism.'exotics' (steroids, squalene etc)	1.42655	0.00664835
	W5CT81	Acyl-[acyl-carrier-protein] desaturase	lipid metabolism.FA synthesis and FA elongation.ACP desaturase	1.50917	0.000905651
	A0A3B6B901	Acetyl-coenzyme A synthetase	lipid metabolism.FA synthesis and FA elongation.acyl coa ligase	1.14486	9.87917e-07
	A0A3B6S917	Long-Chain Acyl-CoA Synthetase	lipid metabolism.FA synthesis and FA elongation.long chain fatty acid CoA ligase	0.790934	0.0368634
	A0A3B6E9L1	Hexose transporter	major CHO metabolism.degradation.starch.transporter	0.726966	0.0370796
	A0A3B6ENQ4	pfkB-like carbohydrate kinase family protein	major CHO metabolism.degradation.sucrose.fructokinase	0.657928	1.15448e-05
	A0A3B5ZZG3	Phosphotransferase	major CHO metabolism.degradation.sucrose.hexokinase	1.76796	0.00700842
	A0A3B6CED3	Inositol-pentakisphosphate 2-kinase	minor CHO metabolism.myo-inositol.InsP-Kinases	-1.0518	0.00635195
	A0A3B6EE17	GDSL esterase/lipase	misc.GDSL-motif lipase	1.24829	0.0412276
	A0A077S2F2	Beta-glucosidase	misc.gluco-, galacto- and mannosidases	0.649974	2.95632e-06
	A0A3B6GZZ5	Beta-glucosidase	misc.gluco-, galacto- and mannosidases	0.924164	0.000236304
	Q1XH05	Beta-glucosidase	misc.gluco-, galacto- and mannosidases	0.748459	0.00239186
	A0A3B5XWD1	Glutathione S-transferase	misc.glutathione S transferases	0.641346	0.0117904
	A0A3B6QE56	Glutathione S-transferase	misc.glutathione S transferases	0.611406	0.035768
	Q8RW01	Glutathione S-transferase	misc.glutathione S transferases	0.808103	0.00272652
	A0A3B6JN31	Glutathione S-transferase	misc.glutathione S transferases	-1.67357	0.0023106
	A0A3B6D875	FAD-binding Berberine family protein, putative	misc.nitrilases, *nitrile lyases, berberine bridge enzymes, reticuline oxidases, troponine reductases	2.35042	0.00130901
	A0A3B6C1R6	Amine oxidase	misc.oxidases - copper, flavone etc	-1.22662	0.0139829
	A0A077RPF9	Peroxidase	misc.peroxidases	1.57055	0.00381228
	A0A3B6B891	Peroxidase	misc.peroxidases	1.56884	0.0356803
	A0A3B6D7B1	Peroxidase	misc.peroxidases	2.17481	0.00884854
	C6ETB3	Peroxidase	misc.peroxidases	1.97917	0.0271126
	A0A3B6B5B2	Peroxidase	misc.peroxidases	-1.77387	0.00687896
	A0A3B6AWA4	Blue copper protein	misc.plastocyanin-like	-2.22239	0.00900816
	A0A3B5Z5Y3	Short chain dehydrogenase/reductase	misc.short chain dehydrogenase/reductase (SDR)	0.91301	0.0115657
	A0A3B6LKE7	Dehydrogenase/reductase SDR family member 2	misc.short chain dehydrogenase/reductase (SDR)	0.895691	0.00568324
	A0A3B6JBL5	Short-chain dehydrogenase/reductase family protein	misc.short chain dehydrogenase/reductase (SDR)	-0.764397	0.0186558
	A0A3B6AZ26	Glycosyltransferase	misc.UDP glucosyl and glucoronyl transferases	1.27161	0.048816
	A0A3B5ZYC2	NADH-quinone oxidoreductase, subunit E	mitochondrial electron transport / ATP synthesis.NADH-DH.localisation not clear	1.44245	0.0212397
	A0A0C4BIT2	GDP-mannose-3',5'-epimerase	not assigned.unknown	0.727096	4.06732e-06
	A0A341ZKV6	Cysteine protease	not assigned.unknown	1.30621	0.0362719
	A0A3B5Y2Q3	Serine/threonine-protein kinase ATM	not assigned.unknown	0.991446	0.00782941
	A0A3B5ZS31	UDP-glucose:glycoprotein glucosyltransferase	not assigned.unknown	0.660513	0.00323077
	A0A3B5ZUE5	Altered inheritance of mitochondria protein 32	not assigned.unknown	0.923119	0.0226834
	A0A3B5ZVT8	Alpha-glucosidase like protein	not assigned.unknown	0.621554	0.0477408
	A0A3B6A146	Oxidoreductase	not assigned.unknown	1.30356	0.0347762
	A0A3B6ED41	NADP-dependent alkenal double bond reductase	not assigned.unknown	0.93367	0.00816977
	A0A3B6EE98	Phenazine biosynthesis PhzC/PhzF family protein	not assigned.unknown	1.07694	0.0283143
	A0A3B6I1Z9	LMBR1-like membrane protein	not assigned.unknown	1.13502	0.045427
	A0A3B6I483	60 kDa chaperonin	not assigned.unknown	1.91566	0.00147031
	A0A3B6JDZ6	3'-N-debenzoyl-2'-deoxytaxol N-benzoyltransferase	not assigned.unknown	1.13077	0.00608383
	A0A3B6KUR6	Tubulin beta chain	not assigned.unknown	1.44198	0.0350282
	A0A3B6LF88	Peroxisomal membrane protein PMP22	not assigned.unknown	1.02554	0.000367474
	A0A3B6MPU0	Alpha/beta-Hydrolases superfamily protein	not assigned.unknown	0.652727	0.0116984
	A0A3B6RDA2	Ubiquitin-like modifier-activating enzyme 5	not assigned.unknown	0.626365	0.0110975
	A0A3B6RLW5	Protease inhibitor/seed storage/lipid transfer family protein	not assigned.unknown	0.646097	0.0271545
	A0A3B6TE48	Protein disulfide-isomerase	not assigned.unknown	1.14348	1.49505e-05
	A0A3B6TP90	Inositol polyphosphate multikinase	not assigned.unknown	1.53669	0.00974256
	D8L9Q2	Beta-1,3-glucanase	not assigned.unknown	1.02536	0.00471368
	W4ZPL7	PRA1 family protein	not assigned.unknown	1.34385	0.0433
	W5CRM8	RNA-binding protein	not assigned.unknown	1.00558	0.0335941
	W5CT58	Nucleic acid-binding, OB-fold-like protein	not assigned.unknown	0.707019	0.0306147
	W5FWT6	Aldehyde dehydrogenase	not assigned.unknown	1.46372	0.0247253
	W5H881	Ubiquitin-conjugating enzyme E2	not assigned.unknown	1.75787	0.0410198
	A0A1D5UPH0	RNA binding protein	not assigned.unknown	-1.17941	0.00345549
	A0A3B5Y4U2	RNA binding protein	not assigned.unknown	-0.716639	0.000376062
	A0A3B5Y7Q4	winged-helix DNA-binding transcription factor family protein	not assigned.unknown	-1.24573	0.00259841
	A0A3B6C596	Neurofilament triplet M protein-like protein	not assigned.unknown	-1.90193	0.00189725
	A0A3B6D8F2	cytochrome-c oxidase/ electron carrier	not assigned.unknown	-1.99824	0.000200759
	A0A3B6DDG1	Abscisic stress ripening	not assigned.unknown	-2.28198	0.00830947
	A0A3B6EHT0	Fasciclin-like arabinogalactan protein	not assigned.unknown	-2.52433	0.00114502
	A0A3B6FGP3	Kinase interacting (KIP1-like) family protein	not assigned.unknown	-1.10177	0.000378373
	A0A3B6FLB3	Carboxymethylenebutenolidase-like protein	not assigned.unknown	-0.60904	0.00405154
	A0A3B6FYN5	GYF domain-containing protein	not assigned.unknown	-1.35664	0.007863
	A0A3B6GVB1	ATP-dependent RNA helicase-like protein DB10	not assigned.unknown	-0.838221	0.0173731
	A0A3B6I1I0	Huntingtin interacting protein K	not assigned.unknown	-1.18329	0.00548762
	A0A3B6JJS4	Protein DEK	not assigned.unknown	-1.1959	0.00331969
	A0A3B6MIK4	Deoxyuridine 5'-triphosphate nucleotidohydrolase family	not assigned.unknown	-0.772477	0.0451483
	A0A3B6MUA3	Phosphoribosylaminoimidazole-succinocarboxamide synthase	not assigned.unknown	-1.4992	0.00288389
	A0A3B6MW71	Kinase family protein	not assigned.unknown	-1.1566	0.020974
	A0A3B6MY06	30S ribosomal protein S13	not assigned.unknown	-2.60496	0.00688556
	A0A3B6N1M2	Beta-fructofuranosidase, insoluble protein	not assigned.unknown	-0.834804	0.0343808
	A0A3B6NKI3	Arginine/serine-rich splicing factor	not assigned.unknown	-0.950244	0.0469742
	A0A3B6PT63	Splicing factor 3B subunit 2	not assigned.unknown	-0.757297	0.00131277
	A0A3B6QB44	Pre-mRNA-processing protein 40A	not assigned.unknown	-1.30153	0.00465086
	A0A3B6THT0	Transducin/WD40 repeat-like superfamily protein	not assigned.unknown	-1.0947	0.028425
	A0A3B6TSE7	receptor kinase 1	not assigned.unknown	-2.18165	0.000233156
	A1YE34	Ribosomal protein L3	not assigned.unknown	-1.84748	0.00462096
	Q5EWZ1	Actin	not assigned.unknown	-0.633102	0.00875398
	Q7X748	Ribosomal protein L3	not assigned.unknown	-1.82403	0.000804754
	W4ZR59	Fission 1 protein	not assigned.unknown	-0.876806	0.026076
	W5BX27	V-type proton ATPase subunit G	not assigned.unknown	-1.91362	0.00350592
	W5HX73	60S ribosomal protein L44	not assigned.unknown	-2.65092	0.0158483
	A0A3B5ZR64	Coiled-coil domain-containing protein 25	not assigned.unknown	0.918052	0.0109996
	A0A3B6A012	ABC transporter A family protein	not assigned.unknown	1.71767	0.0215735
	A0A3B6QKV4	Lipoxygenase homology domain-containing protein 1	not assigned.unknown	0.865563	0.0316484
	A0A1D5V3G2	Alpha-ketoglutarate-dependent dioxygenase alkB-like protein 2	not assigned.unknown	-0.855705	0.000153191
	A0A3B6ER09	Dek protein	not assigned.unknown	-0.911381	0.0407103
	A0A3B6GT09	Peptidyl-prolyl cis-trans isomerase G isoform 1	not assigned.unknown	-0.98477	0.0221056
	A0A3B6JJ74	Selenoprotein H	not assigned.unknown	-1.05578	0.0295069
	A0A3B6LJS7	Mammalian uncoordinated homology 13, domain 2	not assigned.unknown	-1.20458	0.0241462
	A0A3B6QL20	DCD (Development and cell death) domain protein	not assigned.unknown	-0.694262	0.0427112
	A0A3B6UAJ8	Trafficking protein particle complex subunit 8	not assigned.unknown	-0.749153	0.0240874
	A0A3B6GU34	Cytidine deaminase	nucleotide metabolism.degradation	1.88128	0.0017893
	A0A3B6PQ55	Dihydroorotate dehydrogenase (Quinone)	nucleotide metabolism.degradation.pyrimidine.dihydrouracil dehydrogenase	0.76152	1.95394e-05
	A0A3B6TEC5	Ribonucleoside-diphosphate reductase	nucleotide metabolism.deoxynucleotide metabolism.ribonucleoside-diphosphate reductase	0.750227	0.0243705
	A0A3B5Y383	Soluble inorganic pyrophosphatase	nucleotide metabolism.phosphotransfer and pyrophosphatases.misc	0.616358	0.000685729
	A0A3B6A3S4	Nucleoside diphosphate kinase	nucleotide metabolism.phosphotransfer and pyrophosphatases.nucleoside diphosphate kinase	0.703739	2.81616e-07
	W5D791	Carbamoyl-phosphate synthase large chain	nucleotide metabolism.synthesis.pyrimidine.carbamoyl phosphate synthetase	0.792005	0.0152992
	A0A3B6DD84	Ribose-5-phosphate isomerase A	OPP.non-reductive PP.ribose 5-phosphate isomerase	1.32998	0.0454605
	A0A3B6GXG5	Methionine-tRNA ligase, putative	protein.aa activation	-1.7621	0.00745864
	A0A3B6MYA0	Lysine--tRNA ligase	protein.aa activation.lysine-tRNA ligase	-1.0001	0.00203133
	A0A3B6GQ83	Threonine--tRNA ligase	protein.aa activation.threonine-tRNA ligase	2.10912	0.00214555
	A0A3B6NQF0	Aminopeptidase	protein.degradation	1.13716	0.00262849
	A0A3B6SF97	Dipeptidyl peptidase family member 6	protein.degradation	0.784025	0.00510754
	A0A3B6KCU6	N-carbamyl-L-amino acid amidohydrolase	protein.degradation	-0.894041	0.000265913
	A0A3B6QGK3	ATPase family AAA domain-containing protein 3	protein.degradation.AAA type	0.935608	0.0421096
	A0A3B6DCX1	Carboxypeptidase	protein.degradation.serine protease	0.801056	0.0410461
	A0A3B6TPN3	Zinc finger, C3HC4 type (RING finger) protein	protein.degradation.ubiquitin.E3.RING	2.09017	0.00874361
	A0A3B6R826	26S proteasome non-atpase regulatory subunit, putative	protein.degradation.ubiquitin.proteasom	1.04018	0.04684
	A0A3B6LM62	10 kDa chaperonin	protein.folding	1.15115	0.00418237
	A0A1D5XJ95	Serine/threonine-protein phosphatase	protein.postranslational modification	0.808096	0.00209215
	A0A341YHS5	Serine/threonine-protein phosphatase	protein.postranslational modification	-1.15838	0.00492873
	A0A3B6A150	Kinase-related protein DUF1296	protein.postranslational modification	-0.657524	0.00182973
	A0A3B6KFT0	PP2A regulatory subunit TAP46	protein.postranslational modification	-1.4721	0.00549293
	A0A1D5UZW7	Elongation factor 1-alpha	protein.synthesis.elongation	1.41711	0.0419609
	A0A3B6QF36	Eukaryotic translation initiation factor	protein.synthesis.initiation	-0.845289	0.0143547
	Q03387	Eukaryotic translation initiation factor 4G	protein.synthesis.initiation	-1.72221	0.0228703
	A0A3B6JNU8	40S ribosomal protein S3a	protein.synthesis.ribosomal protein.eukaryotic.4not assigned.no ontologyS subunit.S3A	-2.02094	0.0123592
	Q5I7L2	50S ribosomal protein L5	protein.synthesis.ribosomal protein.eukaryotic.6not assigned.no ontologyS subunit.L16	0.868084	0.0453466
	A0A3B6DM38	60S ribosomal protein L7	protein.synthesis.ribosomal protein.eukaryotic.6not assigned.no ontologyS subunit.L7	-0.935575	0.0215076
	A0A3B6MKH5	Nucleolar and coiled-body phosphoprotein 1	protein.synthesis.ribosome biogenesis.Assembly factors.misc	-1.51734	0.0144686
	A0A3B6TK81	rRNA-processing EBP2-like protein	protein.synthesis.ribosome biogenesis.Pre-rRNA processing and modifications.misc	-1.25314	0.0257592
	A0A3B6PPI5	Mitochondrial import inner membrane translocase subunit Tim22	protein.targeting.mitochondria	-1.52031	0.0257781
	A0A3B6JJD7	Nuclear pore complex protein NUP93A	protein.targeting.nucleus	0.956144	0.000445297
	A0A3B6MYL6	Nuclear pore membrane glycoprotein	protein.targeting.nucleus	-0.770844	0.0348447
	A0A3B6CGF3	Protein transport SEC13-like protein	protein.targeting.secretory pathway.plasma membrane	-1.22662	0.00849218
	A0A1D5SS06	AP-1 complex subunit mu-1	protein.targeting.secretory pathway.unspecified	0.76611	0.0305653
	W5EUY8	Vesicle transport protein-like	protein.targeting.secretory pathway.unspecified	-0.983443	0.0348996
	A0A3B5ZZM6	Phosphoglycerate kinase	PS.calvin cycle.phosphoglycerate kinase	0.779064	4.08055e-05
	A0A3B6PLJ7	Glycine cleavage system H family protein	PS.photorespiration.glycine cleavage.H protein	-1.08806	0.0129205
	A0A3B6AR98	Glyoxylate reductase/hydroxypyruvate reductase	PS.photorespiration.hydroxypyruvate reductase	1.39055	0.00246985
	A0A3B6CB61	Glutathione peroxidase	redox.ascorbate and glutathione.glutathione	2.43304	0.00496856
	A0A3B5XVA9	Glutamate--cysteine ligase, chloroplastic	redox.ascorbate and glutathione.glutathione	-0.814543	0.0428098
	W5CYM2	NADH-cytochrome b5 reductase	redox.misc	1.01241	0.00705193
	A0A3B6MZG4	Thioredoxin	redox.thioredoxin	1.36702	0.021723
	A0A3B6LKE5	Thioredoxin	redox.thioredoxin	-1.46269	0.0148999
	A0A3B6HYX1	Protein disulfide-isomerase	redox.thioredoxin.PDIL	0.623622	0.00204389
	A0A3B6KP61	ATP dependent RNA helicase	RNA.processing.RNA helicase	-0.96518	0.0315715
	A0A3B6B8Y8	Zinc finger protein ZPR1	RNA.regulation of transcription.C2H2 zinc finger family	-1.07633	0.0172961
	A0A3B6SL22	Serrate RNA effector molecule	RNA.regulation of transcription.C2H2 zinc finger family	-0.817055	0.0284045
	A0A3B6TIK5	Serrate RNA effector molecule	RNA.regulation of transcription.C2H2 zinc finger family	-0.871129	0.0327744
	A0A077RU64	Trypsin inhibitor	RNA.regulation of transcription.HSF,Heat-shock transcription factor family	1.95678	0.000195185
	A0A3B6RG45	Pollen-specific protein SF3	RNA.regulation of transcription.putative transcription regulator	-1.42324	0.0436045
	A0A3B6MXK8	RNA-binding protein	RNA.RNA binding	0.673072	0.00357601
	A0A3B6MT81	RNA-binding protein, putative	RNA.RNA binding	-0.965208	0.0158616
	A0A3B5XXF9	Transcription initiation factor IIF subunit alpha	RNA.transcription	-0.601165	0.0311125
	A0A3B6C0M6	DNA-directed RNA polymerases I, II, and III subunit rpabc3	RNA.transcription	-1.46681	0.000217331
	A0A3B5Z1L6	Sulfite reductase [NADPH] hemoprotein beta-component	S-assimilation.sulfite redox	1.12293	0.0208476
	D8LAL9	Glycosyltransferase	secondary metabolism.flavonoids.dihydroflavonols	-0.735096	0.0353865
	A0A3B6LM78	Cytochrome P450	secondary metabolism.flavonoids.dihydroflavonols.flavonoid 3''-monooxygenase	1.19816	0.0192879
	A0A3B6UBD3	Cytochrome P450 family cinnamate 4-hydroxylase	secondary metabolism.phenylpropanoids.lignin biosynthesis.C4H	0.836672	0.00020833
	A0A3B6MS57	Alcohol dehydrogenase, putative	secondary metabolism.phenylpropanoids.lignin biosynthesis.CAD	-1.0673	0.0270721
	A0A3B6RHN0	Caffeoyl-CoA O-methyltransferase	secondary metabolism.phenylpropanoids.lignin biosynthesis.CCoAOMT	-1.82063	0.0044566
	A5HB56	O-methyltransferase	secondary metabolism.phenylpropanoids.lignin biosynthesis.COMT	0.603878	0.00143817
	A0A3B6QF91	Phenylalanine ammonia-lyase	secondary metabolism.phenylpropanoids.lignin biosynthesis.PAL	-2.43852	0.037824
	A0A3B6NRX3	Nitrilase	secondary metabolism.sulfur-containing.glucosinolates.degradation.nitrilase	0.893764	0.0342239
	A0A3B6PIZ5	3-isopropylmalate dehydratase large subunit	secondary metabolism.sulfur-containing.glucosinolates.synthesis.aliphatic.methylthioalkylmalate isomerase large subunit (MAM-IL)	0.871711	0.00719039
	A0A3B6HU29	protein kinase family protein	signalling.calcium	1.20732	8.4582e-05
	A0A3B6B5Z1	IQ domain-containing protein	signalling.calcium	-0.650152	0.00225508
	A0A3B6EIN2	Glucosidase 2 subunit beta	signalling.calcium	-0.803259	0.0193629
	A0A1D5W7M9	Ras-related protein, putative	signalling.G-proteins	0.77171	0.0266902
	A0A3B6MRZ8	Heat shock protein	stress.abiotic.heat	-0.849006	0.0287948
	B5B3P8	Pathogenesis-related protein 1	stress.abiotic.unspecified	1.32547	0.0140496
	D3K1B4	Ozone-responsive stress-related protein	stress.abiotic.unspecified	0.93416	0.00259479
	A0A1D5UJW2	Oxygen-dependent coproporphyrinogen-III oxidase	tetrapyrrole synthesis.coproporphyrinogen III oxidase	1.00462	0.0346912
	A0A3B5ZQ67	Calcium-transporting ATPase	transport.calcium	-1.3365	0.000439697
	A0A3B6PTJ3	Aquaporin	transport.Major Intrinsic Proteins.PIP	0.952903	0.0418385
	A0A3B6FZA7	Aquaporin	transport.Major Intrinsic Proteins.TIP	-3.48508	2.77773e-05
	A0A3B6QJF9	ADP,ATP carrier protein, mitochondrial	transport.metabolite transporters at the envelope membrane	2.31436	0.00710527
	A0A3B6PQ00	Phosphate carrier protein, mitochondrial	transport.metabolite transporters at the mitochondrial membrane	-2.29781	0.00230159
	A0A3B6HPQ6	Mitochondrial carrier family	transport.peroxisomes	0.993647	0.00270211
	A0A3B6AT30	Potassium transporter	transport.potassium	-1.33978	0.00891259
	A0A3B6QP50	Potassium channel beta subunit	transport.potassium	-0.650246	0.0073591
