## Supplementary Data 3 for "Metabolic adaptations leading to lignification in wheat roots under salinity stress"

### Sheet: Sheet1
Supplementary Data 3: List of differentially abundant proteins unique to Westonia Nax2 after 6 days of salt stress
Identification of differentially abundant proteins was done by R package "DEP"
Highlighted proteins are referred in the text
	Protein ID	Protein Name	Pathway	Log2 Fold change	P value
	A0A3B6KQT5	Urease subunit alpha	amino acid metabolism.degradation.glutamate family.arginine	-1.17809	0.0208351
	A0A3B6NXK7	Homoserine kinase	amino acid metabolism.synthesis.aspartate family.misc.homoserine.homoserine kinase	2.81919	0.0478897
	W5DRS3	Glutamate decarboxylase	amino acid metabolism.synthesis.central amino acid metabolism.GABA.Glutamate decarboxylase	1.54339	0.019304
	A0A3B6JL49	Argininosuccinate lyase	amino acid metabolism.synthesis.glutamate family.arginine.argininosuccinate lyase	0.811146	1.02113e-05
	A0A3B6SFG1	Phosphoserine phosphatase	amino acid metabolism.synthesis.serine-glycine-cysteine group.serine.phosphoserine phosphatase	-0.693312	0.00172704
	A0A3B6EPQ6	S-formylglutathione hydrolase	C1-metabolism	-0.964295	0.0172009
	W5IA32	formate dehydrogenase	C1-metabolism.formate dehydrogenase	2.67106	0.000192571
	A0A3B5ZQ95	Bifunctional protein FolD	C1-metabolism.Methylenetetrahydrofolate dehydrogenase & Methenyltetrahydrofolate cyclohydrolase	1.21778	0.000215467
	A0A3B6KE33	Pectin lyase-like superfamily protein	cell wall.degradation.pectate lyases and polygalacturonases	1.20124	0.0344878
	A0A3B6SS76	UDP-glucose 4-epimerase 1	cell wall.precursor synthesis.GER	1.03656	0.00412143
	A0A3B6QG92	3,5-epimerase/4-reductase	cell wall.precursor synthesis.UER	-0.692529	1.13258e-05
	A0A3B6TJE3	Peptidyl-prolyl cis-trans isomerase	cell.cycle.peptidylprolyl isomerase	0.886744	0.0162405
	A0A3B6H0D3	Peptidylprolyl isomerase	cell.cycle.peptidylprolyl isomerase	-0.920441	0.01315
	A0A3B6B6L4	Regulator of chromosome condensation (RCC1) family protein	cell.division	0.812063	0.0321932
	A0A3B6QCU8	Actin-related family protein	cell.organisation	1.34884	0.0228585
	A0A3B6TCF5	Peroxisomal membrane protein 11 homolog	cell.organisation	0.798471	0.0208558
	A0A3B6SD90	Myosin heavy chain-like protein	cell.organisation.cytoskeleton.Myosin	1.42474	0.0296014
	A0A3B6JRR9	Coatomer subunit alpha	cell.vesicle transport	1.57313	0.000808769
	A0A3B6KQM5	Syntaxin, putative	cell.vesicle transport	0.790001	0.0254179
	A0A3B6QJH0	Syntaxin family protein	cell.vesicle transport	0.715901	0.0220567
	A0A3B6LIG6	Quinolinate synthase A	Co-factor and vitamine metabolism.iron-sulphur clusters	0.845057	0.0098909
	A0A3B6N341	Harpin-induced protein	development.unspecified	3.48605	3.76348e-08
	W5D254	Harpin-induced protein	development.unspecified	1.12093	0.0274792
	A0A3B6IX48	ATP-dependent RNA helicase	DNA.synthesis/chromatin structure	0.682539	0.0193362
	A0A3B6MNL3	Replication factor C subunit	DNA.synthesis/chromatin structure	-1.48662	0.0041012
	W5CAI0	ATP-dependent RNA helicase	DNA.synthesis/chromatin structure	-0.641038	0.0117038
	A0A3B6H4D4	Histone H2A	DNA.synthesis/chromatin structure.histone.core.H2A	2.12843	2.38154e-06
	A0A3B6REL5	Histone H2A	DNA.synthesis/chromatin structure.histone.core.H2A	1.37386	0.00949229
	A0A3B5ZWS6	Histone H2B	DNA.synthesis/chromatin structure.histone.core.H2B	2.70376	0.0106151
	A0A3B6HMP6	Histone H2B	DNA.synthesis/chromatin structure.histone.core.H2B	2.22197	0.00241966
	A0A3B6PH68	Histone H2B	DNA.synthesis/chromatin structure.histone.core.H2B	2.33169	0.000995354
	O21359	Histone H4	DNA.synthesis/chromatin structure.histone.core.H4	0.81162	0.0165837
	A0A3B6DHQ8	Histone H1	DNA.synthesis/chromatin structure.histone.H1	3.0766	5.60534e-05
	A0A3B6JIZ2	Enolase-like protein	glycolysis.cytosolic branch.enolase	1.35437	6.85597e-05
	A0A3B6SMQ1	Glyceraldehyde-3-phosphate dehydrogenase	glycolysis.cytosolic branch.glyceraldehyde 3-phosphate dehydrogenase (GAP-DH)	4.39333	0.0320841
	A0A3B6B181	ATP-dependent 6-phosphofructokinase	glycolysis.cytosolic branch.phosphofructokinase (PFK)	1.37916	0.0114321
	A0A3B6SHB1	Pyrophosphate--fructose 6-phosphate 1-phosphotransferase subunit alpha	glycolysis.cytosolic branch.pyrophosphate-fructose-6-P phosphotransferase	-2.96156	0.000382421
	A0A3B6LNA8	Glucose-6-phosphate isomerase	glycolysis.plastid branch.glucose-6-phosphate isomerase	1.64648	0.00651905
	A0A3B6DBK0	Pyruvate kinase	glycolysis.plastid branch.pyruvate kinase (PK)	0.723036	0.00844541
	A0A3B6D4N0	Cullin-associated NEDD8-dissociated protein 1	hormone metabolism.auxin.signal transduction	0.705942	0.00842758
	A0A3B6EHF6	IAA-amino acid hydrolase ILR1, putative	hormone metabolism.auxin.synthesis-degradation	0.905287	0.000227629
	C1K737	Multiprotein-bridging factor, putative	hormone metabolism.ethylene.induced-regulated-responsive-activated	0.637094	0.0288389
	A0A3B5YQ87	12-oxophytodienoate reductase-like protein	hormone metabolism.jasmonate.synthesis-degradation.12-Oxo-PDA-reductase	1.26942	0.000155029
	A0A3B6HUX8	Malonyl CoA-acyl carrier protein transacylase containing protein, expressed	lipid metabolism.FA synthesis and FA elongation.Acetyl CoA Transacylase	-1.30452	0.000589183
	A0A3B5Y1V7	Acyl carrier protein	lipid metabolism.FA synthesis and FA elongation.ACP protein	0.892994	0.0135494
	A0A3B6MVR6	Acyl-[acyl-carrier-protein] hydrolase	lipid metabolism.FA synthesis and FA elongation.ACP thioesterase	-0.898133	0.0352476
	A0A3B6RBC5	3-oxoacyl-[acyl-carrier-protein] synthase	lipid metabolism.FA synthesis and FA elongation.ketoacyl ACP synthase	1.95615	0.047255
	A0A3B6DMH7	3-oxoacyl-[acyl-carrier-protein] synthase 3	lipid metabolism.FA synthesis and FA elongation.ketoacyl ACP synthase	-0.655266	0.0078295
	A0A3B6CHB2	Glycerol kinase	lipid metabolism.glyceral metabolism.glycerol kinase	1.01573	0.000793448
	W5ALC0	Acyl-CoA dehydrogenase, putative	lipid metabolism.lipid degradation.beta-oxidation.acyl CoA DH	-0.690118	0.00169116
	A0A3B6JCD7	Thioesterase family protein	lipid metabolism.lipid degradation.beta-oxidation.acyl-CoA thioesterase	-1.42985	0.00191434
	A0A3B6GVR0	3-hydroxyisobutyryl-CoA hydrolase-like protein	lipid metabolism.lipid degradation.beta-oxidation.enoyl CoA hydratase	1.04287	0.0432924
	A0A3B6JIP9	Fatty acid oxidation complex subunit alpha	lipid metabolism.lipid degradation.beta-oxidation.hydroxybutyryl CoA DH	0.775739	0.0338813
	A0A3B5ZUZ7	Fatty acid oxidation complex subunit alpha	lipid metabolism.lipid degradation.beta-oxidation.multifunctional	-0.838222	0.00233054
	A0A3B5XYN4	Alpha-galactosidase	minor CHO metabolism.galactose.alpha-galactosidases	-0.785455	6.875e-05
	A0A3B6PFK2	NADP dependent sorbitol 6-phosphate dehydrogenase family protein	minor CHO metabolism.others	0.802235	8.25618e-06
	A0A3B6DPC2	Aldose 1-epimerase family protein	minor CHO metabolism.others	-0.758285	6.66484e-06
	A0A3B6NQ15	Vacuolar protein sorting-associated protein 29	misc.calcineurin-like phosphoesterase family protein	1.35502	0.000340336
	A0A3B6C6L3	Dynamin-like family protein	misc.dynamin	1.60213	0.000133151
	A0A3B6I438	N-acetyltransferase	misc.GCN5-related N-acetyltransferase	1.01675	8.2192e-06
	A0A3B5XV82	Glutathione S-transferase	misc.glutathione S transferases	0.75585	0.0373773
	A0A3B5YT96	Glutathione S-transferase	misc.glutathione S transferases	1.64408	0.00441978
	A0A3B6LER5	Glutathione S-transferase	misc.glutathione S transferases	1.55497	0.00353642
	A0A3B6LF89	Glutathione s-transferase	misc.glutathione S transferases	2.41201	0.000320973
	A0A3B5Z013	Endo-1,3;1,4-beta-D-glucanase	misc.misc2	1.1445	0.00136984
	A0A3B5ZTC2	Epoxide hydrolase 2	misc.misc2	1.41426	0.0365421
	A0A3B6PPX5	Alcohol dehydrogenase	misc.misc2	-0.762557	0.0406134
	A0A3B6LTN5	Alpha-N-acetylglucosaminidase	misc.nitrilases, *nitrile lyases, berberine bridge enzymes, reticuline oxidases, troponine reductases	0.983914	0.00724806
	A0A3B6DCF1	D-lactate dehydrogenase, putative	misc.oxidases - copper, flavone etc	0.809059	0.0433457
	A0A3B6J041	Alcohol dehydrogenase	misc.oxidases - copper, flavone etc	0.693326	0.0400027
	W5BRU9	Peroxidase	misc.peroxidases	2.17323	0.00387323
	A0A077RRC4	Peroxidase	misc.peroxidases	-1.60368	0.000188044
	A0A3B6FYA0	Peroxidase	misc.peroxidases	-0.773741	6.16564e-05
	C6ETA8	Peroxidase	misc.peroxidases	-2.22931	0.0353855
	A0A3B6CBJ3	Dehydrogenase	misc.short chain dehydrogenase/reductase (SDR)	0.975714	0.0393569
	A0A3B6GU40	Cytochrome c oxidase subunit 5B, mitochondrial	mitochondrial electron transport / ATP synthesis.cytochrome c oxidase	0.637247	0.0298185
	A0A3B5ZT15	ATP synthase gamma chain	mitochondrial electron transport / ATP synthesis.F1-ATPase	0.724495	0.000419816
	A0A3B6PQU5	ATP synthase delta-subunit	mitochondrial electron transport / ATP synthesis.F1-ATPase	1.494	0.012497
	W5BEP1	ATP synthase subunit d, mitochondrial	mitochondrial electron transport / ATP synthesis.F1-ATPase	0.710808	0.000741356
	A0A3B6AV80	Calcium-binding protein 39, putative, expressed	not assigned.no ontology.armadillo/beta-catenin repeat family protein	0.650544	0.0423124
	A0A3B6PPS8	BSD domain containing protein	not assigned.no ontology.BSD domain-containing protein	-0.674828	0.000197958
	A0A3B6C9S0	Calcium-dependent lipid-binding domain-containing protein	not assigned.no ontology.C2 domain-containing protein	1.10869	0.00249727
	A0A3B6DKQ2	Cysteine/Histidine-rich C1 domain family protein	not assigned.no ontology.DC1 domain containing protein	0.834699	0.0103056
	A0A3B6ISC8	Clathrin assembly protein, putative, expressed	not assigned.no ontology.epsin N-terminal homology (ENTH) domain-containing protein	0.722321	0.0443649
	A0A3B6HVK5	Stress responsive protein	not assigned.no ontology.hydroxyproline rich proteins	1.74602	0.0010025
	A0A3B6ARM3	Ricin B-like lectin R40G2	not assigned.no ontology.hydroxyproline rich proteins	-1.43682	0.00765867
	A0A3B6QA61	tetratricopeptide repeat (TPR)-containing protein	not assigned.no ontology.pentatricopeptide (PPR) repeat-containing protein	1.41879	0.0296746
	A0A3B6QBW5	Pentatricopeptide repeat-containing protein	not assigned.no ontology.pentatricopeptide (PPR) repeat-containing protein	-1.17472	0.045792
	A0A3B6C0E7	Rubber elongation factor family protein	not assigned.unknown	1.04646	0.0150116
	A0A3B6C2L2	Stress responsive alpha-beta barrel domain protein	not assigned.unknown	0.687959	0.0110668
	A0A3B6CCA6	Major facilitator superfamily	not assigned.unknown	1.52815	0.00200121
	A0A3B6GX55	3'-N-debenzoyl-2'-deoxytaxol N-benzoyltransferase	not assigned.unknown	0.801463	0.00654639
	A0A3B6JDI6	Acidic leucine-rich nuclear phosphoprotein 32-related protein	not assigned.unknown	1.40719	4.85197e-06
	A0A3B6JPF4	LysM domain GPI-anchored protein	not assigned.unknown	1.02154	0.0306244
	A0A3B6KFT1	WD-repeat protein, putative	not assigned.unknown	1.35141	0.0370122
	A0A3B6LT63	MD-2-related lipid recognition domain-containing protein / ML domain-containing protein	not assigned.unknown	1.54275	0.0262165
	A0A3B6MZ36	Alpha/beta-Hydrolases superfamily protein, putative	not assigned.unknown	1.55764	0.0384323
	A0A3B6MZI5	MD-2-related lipid recognition domain-containing protein / ML domain-containing protein	not assigned.unknown	1.49462	0.000489828
	A0A3B6N2T1	Protein PLANT CADMIUM RESISTANCE 2	not assigned.unknown	1.39547	0.018064
	A0A3B6PK55	Harpin-induced protein	not assigned.unknown	1.19346	0.0268099
	A0A3B6RFX8	SPFH domain/band 7 family protein	not assigned.unknown	0.617212	4.3977e-07
	A0A3B6SN54	Reticulon-like protein	not assigned.unknown	1.45422	0.000138153
	A0A3B6TQN9	La protein like	not assigned.unknown	1.24933	0.00386408
	A0A3B6A0F4	RNA ligase/cyclic nucleotide phosphodiesterase family protein	not assigned.unknown	-1.93609	0.00615195
	A0A3B6B4E4	Ubiquitin-specific protease family C19-related protein	not assigned.unknown	-1.05039	0.0195286
	A0A3B6INC2	Translationally controlled tumor protein	not assigned.unknown	-0.643252	0.000590829
	A6Q0N9	3'-N-debenzoyl-2'-deoxytaxol N-benzoyltransferase	not assigned.unknown	-1.27855	0.000448184
	W5FX66	Methylenetetrahydrofolate reductase	not assigned.unknown	1.47565	0.00548044
	A0A3B5YZ03	Glycosyltransferase	not assigned.unknown	-1.48205	0.00415073
	A0A3B6B8E1	50S ribosomal protein L14	not assigned.unknown	-1.26442	0.00240183
	A0A3B6DCS5	50S ribosomal protein L15	not assigned.unknown	-2.27604	0.00647952
	A0A3B6EIL8	Trehalose-6-phosphate synthase 6	not assigned.unknown	-1.14086	0.000587867
	A0A3B6EJH0	Sodium channel protein type 5 subunit alpha	not assigned.unknown	-0.750047	0.0416036
	A0A3B6GLN8	30S ribosomal protein S7	not assigned.unknown	-2.69425	0.0011362
	A0A3B6IM08	DAG protein, chloroplastic	not assigned.unknown	-1.51591	0.0488163
	A0A3B6JE91	Alba DNA/RNA-binding protein	not assigned.unknown	-0.77492	0.00132563
	A0A3B6LHM9	DNA helicase	not assigned.unknown	-1.14462	0.0287429
	A0A3B6LQ83	GDP-mannose-3',5'-epimerase	not assigned.unknown	-1.30374	0.0235835
	A0A3B6MMF6	Pathogenesis-related thaumatin family protein	not assigned.unknown	-0.657538	0.0189742
	A0A3B6QDG4	Calcium-dependent lipid-binding domain protein	not assigned.unknown	-1.12855	0.0419364
	A0A3B6RKT2	Galactokinase	not assigned.unknown	-1.01381	0.00281487
	A0A3B6TJA3	Nucleosome assembly protein 1-1	not assigned.unknown	-0.69944	0.000541141
	A0A3B6TQ27	Protein O-linked-mannose beta-1,4-N-acetylglucosaminyltransferase 2	not assigned.unknown	-0.675082	0.00274069
	A4K4Y4	Tubulin alpha chain	not assigned.unknown	-0.943274	0.0133969
	T1VYS7	Dehydrin	not assigned.unknown	-2.78851	0.00238547
	W5DEJ5	60S ribosomal protein l28	not assigned.unknown	-0.655548	0.0129717
	P62785	Histone H4 variant TH011	not assigned.unknown	1.93917	0.00772029
	A0A3B5XWS0	Serine/threonine-protein phosphatase	not assigned.unknown	0.732359	0.00548358
	A0A3B5YWS4	Mitochondrial carrier protein	not assigned.unknown	0.773912	0.00556343
	A0A3B5Z338	Gamma-glutamyl hydrolase	not assigned.unknown	0.911066	0.00353651
	A0A3B5ZVK4	NADH dehydrogenase [ubiquinone] 1 beta subcomplex subunit 10	not assigned.unknown	0.620178	0.0104905
	A0A3B5ZY48	Amidophosphoribosyltransferase	not assigned.unknown	1.2592	0.0116605
	A0A3B6AR67	FACT complex subunit SPT16	not assigned.unknown	0.749087	0.0030811
	A0A3B6B684	Beta-fructofuranosidase, insoluble isoenzyme 1	not assigned.unknown	1.35692	0.0177333
	A0A3B6BZD8	Ascorbate peroxidase	not assigned.unknown	1.8572	0.029545
	A0A3B6CAC6	RNA binding protein, putative	not assigned.unknown	1.01902	0.000494219
	A0A3B6CCY3	UDP-glucose 4-epimerase, putative	not assigned.unknown	1.26803	0.00415739
	A0A3B6CE10	Beta-fructofuranosidase, insoluble protein	not assigned.unknown	0.791755	0.0498315
	A0A3B6DE43	60S ribosomal protein L5	not assigned.unknown	0.63148	0.031881
	A0A3B6DFK7	Histone H3	not assigned.unknown	4.00565	0.023517
	A0A3B6EFA0	Cold induced protein	not assigned.unknown	1.06257	0.0419933
	A0A3B6JEU2	Deoxyuridine 5'-triphosphate nucleotidohydrolase	not assigned.unknown	2.2576	0.00310552
	A0A3B6JI85	Vacuolar sorting receptor family protein	not assigned.unknown	0.759913	0.00102258
	A0A3B6JKH1	transcription factor-like protein	not assigned.unknown	1.78903	0.00317359
	A0A3B6KPT6	Upstream activation factor subunit spp27	not assigned.unknown	0.952814	0.000119372
	A0A3B6KR72	Histone H1	not assigned.unknown	1.47288	5.60534e-05
	A0A3B6LSN3	Methyl-CpG binding domain containing protein, expressed	not assigned.unknown	1.20378	0.0081733
	A0A3B6LSQ7	DNA-directed RNA polymerase subunit beta	not assigned.unknown	1.01505	0.0433547
	A0A3B6LWN3	Alpha-mannosidase	not assigned.unknown	1.69623	0.00171951
	A0A3B6MP05	2,3-bisphosphoglycerate-independent phosphoglycerate mutase	not assigned.unknown	0.728283	0.000170357
	A0A3B6MZD0	Strictosidine synthase	not assigned.unknown	1.02533	0.00408805
	A0A3B6NSD3	Protein SLOW GREEN 1, chloroplastic	not assigned.unknown	0.774674	0.0171376
	A0A3B6PNK8	Nicastrin	not assigned.unknown	0.986031	0.0138085
	A0A3B6PRG2	Peptide methionine sulfoxide reductase msrB	not assigned.unknown	0.886542	0.0467648
	A0A3B6QCE5	Rad23 UV excision repair protein family	not assigned.unknown	1.57057	0.000895136
	A0A3B6QIX8	50S ribosomal protein L11	not assigned.unknown	2.16895	0.00534176
	A0A3B6QKE1	ADP-ribosylation factor GTPase-activating protein AGD12	not assigned.unknown	0.859769	0.0364867
	A0A3B6QLA0	E3 ubiquitin-protein ligase	not assigned.unknown	0.818511	1.37017e-05
	A0A3B6SG87	Ras-related protein, expressed	not assigned.unknown	1.39608	0.00190056
	A0A3B6TE84	Caffeoyl-CoA O-methyltransferase	not assigned.unknown	1.26307	0.0110665
	A0A3B6TV50	Charged multivesicular body protein	not assigned.unknown	0.988922	0.0029476
	A0A3B6TVZ6	Rer1 protein, putative	not assigned.unknown	1.22991	0.00954127
	F8WTQ7	Delta-aminolevulinic acid dehydratase	not assigned.unknown	0.661567	0.00129274
	A0A3B5Y209	Coiled-coil domain-containing protein 47	not assigned.unknown	1.07157	0.0113093
	A0A3B6AY87	alpha/beta-Hydrolases superfamily protein	not assigned.unknown	0.654218	0.0489259
	A0A3B6B2L7	Sister chromatid cohesion protein PDS5 B-B	not assigned.unknown	1.14142	0.00515616
	A0A3B6CFB6	MICOS complex subunit MIC60	not assigned.unknown	0.80608	0.029516
	A0A3B6EI37	Cytokinin riboside 5'-monophosphate phosphoribohydrolase	not assigned.unknown	0.926483	0.0268674
	A0A3B6GXJ1	Mucin-like protein	not assigned.unknown	1.11261	0.00446537
	A0A3B6JFQ2	Transmembrane and coiled-coil domains protein 1	not assigned.unknown	0.730646	0.0383197
	A0A3B6JJJ0	Dipeptidyl-peptidase, putative	not assigned.unknown	0.985597	1.31317e-05
	A0A3B6JLD4	Alpha-L-fucosidase 2	not assigned.unknown	0.673199	0.0298948
	A0A3B6JPN0	Major facilitator superfamily domain-containing protein	not assigned.unknown	1.21916	0.00905554
	A0A3B6N225	MICOS complex subunit Mic10-like protein (DUF543)	not assigned.unknown	0.937245	0.00912836
	A0A3B6NRB2	Pre-mRNA-splicing factor ISY1-like protein	not assigned.unknown	1.34527	1.76466e-05
	A0A3B6PG16	MALE GAMETOPHYTE DEFECTIVE 1	not assigned.unknown	1.50428	4.31286e-06
	A0A3B6RI80	Calcium-binding EF-hand family protein	not assigned.unknown	0.823911	0.0186108
	Q7XY22	Mitochondrial pyruvate carrier	not assigned.unknown	0.753081	0.0134589
	A0A3B6FMF2	UPF0587 protein C1orf123	not assigned.unknown	-2.56352	1.34759e-06
	A0A3B6JDS3	p8MTCP1	not assigned.unknown	-0.679091	0.00132701
	A0A3B6PSM5	Transmembrane protein	not assigned.unknown	-0.877617	0.0226162
	A0A3B6TLT2	plant/protein (Protein of unknown function, DUF538)	not assigned.unknown	-0.683548	0.000578185
	A0A3B6D673	AMP deaminase	nucleotide metabolism.degradation	0.83893	0.0111268
	A0A3B5XVQ8	Pyrimidine-specific ribonucleoside hydrolase	nucleotide metabolism.degradation.pyrimidine.uridine nucleosidase	-1.12882	0.000669287
	A0A3B6B442	Acetylglutamate kinase-like protein	nucleotide metabolism.phosphotransfer and pyrophosphatases.misc	2.08018	3.23279e-05
	A0A3B6JKY2	Adenylosuccinate lyase	nucleotide metabolism.synthesis.purine.SAICAR lyase	1.3067	0.000603429
	A0A3B6H149	Methionine-tRNA ligase, putative	protein.aa activation	0.833899	0.000136288
	A0A3B6C6T1	Glycine--tRNA ligase	protein.aa activation.glycine-tRNA ligase	1.0937	0.00260164
	A0A3B6GUF5	Leucine--tRNA ligase	protein.aa activation.leucine-tRNA ligase	-0.662286	0.00124982
	A0A3B6TKL3	Tyrosine--tRNA ligase	protein.aa activation.tyrosine-tRNA ligase	-0.733144	0.00512516
	G8IPQ3	Metacaspase	protein.degradation	0.696047	0.00892248
	A0A3B6FPN5	Glutamate carboxypeptidase 2	protein.degradation	-0.966067	0.0105977
	A0A3B6PFH4	Carboxypeptidase	protein.degradation	-0.610945	2.49449e-05
	A0A3B6MPA1	Cysteine proteinase	protein.degradation.cysteine protease	1.02539	0.0382148
	A0A3B6AXS3	Cysteine proteinase	protein.degradation.cysteine protease	-0.755727	0.00369365
	A0A3B5Y2G8	ATP-dependent zinc metalloprotease FtsH	protein.degradation.metalloprotease	0.777124	0.000200863
	A0A3B6JEU5	ATP-dependent Clp protease ATP-binding subunit	protein.degradation.serine protease	0.990008	0.0176714
	A0A3B6JIS0	ATP-dependent Clp protease proteolytic subunit	protein.degradation.serine protease	1.43123	0.00214193
	A0A3B6QIB1	ATP-dependent Clp protease proteolytic subunit	protein.degradation.serine protease	0.82811	0.0256853
	W5C618	Lon protease homolog	protein.degradation.serine protease	0.687217	0.000166871
	A0A3B6GWB9	Ubiquitin carboxyl-terminal hydrolase-like protein	protein.degradation.ubiquitin	0.684546	0.00458397
	W5ADS2	Ubiquitin	protein.degradation.ubiquitin	-1.13739	0.00807932
	A0A3B6MN30	E3 ubiquitin-protein ligase	protein.degradation.ubiquitin.E3.HECT	0.865444	1.37017e-05
	A0A3B6NRE2	RING/U-box superfamily protein	protein.degradation.ubiquitin.E3.RING	0.992076	0.0464243
	A0A3B6ASP4	26S protease regulatory subunit	protein.degradation.ubiquitin.proteasom	0.799678	0.0020074
	A0A3B6JDZ5	Proteasome subunit beta type	protein.degradation.ubiquitin.proteasom	0.639284	0.0475903
	A0A3B6NM56	Proteasome subunit alpha type	protein.degradation.ubiquitin.proteasom	1.0934	0.00544346
	A0A3B6AYW6	GrpE protein homolog	protein.folding	0.890579	0.024561
	A0A3B6HUP2	T-complex protein 1 subunit theta	protein.folding	1.47135	0.000907462
	A0A3B6I2X9	60 kDa chaperonin	protein.folding	0.874488	0.0290547
	A0A3B6NMB7	Protein phosphatase 2C	protein.postranslational modification	1.73938	2.48554e-05
	A0A3B6TST0	Kinase family protein	protein.postranslational modification	1.13297	0.0383949
	A0A3B6RIT4	Elongation factor like protein	protein.synthesis.elongation	1.1306	0.000807555
	A0A3B6RM24	Elongation factor 1-gamma	protein.synthesis.elongation	2.73297	4.1378e-07
	A0A3B5ZWX4	Nascent polypeptide-associated complex subunit alpha-like protein	protein.synthesis.elongation	-0.636793	0.000115886
	A0A3B6C101	Elongation factor 1-beta	protein.synthesis.elongation	-2.52714	0.0126874
	A0A3B6JH53	Nuclear cap-binding protein subunit 1	protein.synthesis.initiation	0.759095	0.000937677
	A0A3B6E987	Eukaryotic translation initiation factor 3 subunit A	protein.synthesis.initiation	-2.22346	0.00222985
	A0A3B6QEC4	Eukaryotic translation initiation factor 5	protein.synthesis.initiation	-0.636767	0.0129317
	W5F8V5	Eukaryotic translation initiation factor 3 subunit E	protein.synthesis.initiation	-0.628079	0.0150752
	W5FWF5	40S ribosomal protein S19	protein.synthesis.ribosomal protein.eukaryotic.4S subunit.S19	0.635462	0.012068
	U5HTD8	30S ribosomal protein S10	protein.synthesis.ribosomal protein.eukaryotic.4S subunit.S2	0.749647	0.0296123
	A0A077S4G0	30S ribosomal protein S5	protein.synthesis.ribosomal protein.eukaryotic.4S subunit.S2	-1.65269	0.00861358
	A0A3B6MKF1	30S ribosomal protein S10	protein.synthesis.ribosomal protein.eukaryotic.4S subunit.S2	-1.2032	0.00165119
	A0A3B6PL02	60S ribosomal protein L14, putative	protein.synthesis.ribosomal protein.eukaryotic.6S subunit.L14	1.02569	0.0199473
	A0A3B5ZQF2	60S ribosomal protein L18	protein.synthesis.ribosomal protein.eukaryotic.6S subunit.L18	-2.80266	1.35708e-06
	A0A1D5UQZ5	50S ribosomal protein L23	protein.synthesis.ribosomal protein.eukaryotic.6S subunit.L23A	1.65301	0.0479157
	A0A341XZK6	60S ribosomal protein L27	protein.synthesis.ribosomal protein.eukaryotic.6S subunit.L27	-1.18408	0.02828
	W5CME5	60S ribosomal protein L30	protein.synthesis.ribosomal protein.eukaryotic.6S subunit.L3	-1.18383	0.0127271
	W5HFJ0	60S ribosomal protein L31	protein.synthesis.ribosomal protein.eukaryotic.6S subunit.L31	-2.42945	0.000430901
	A0A1D5THS1	60S ribosomal protein L34	protein.synthesis.ribosomal protein.eukaryotic.6S subunit.L34	-2.61454	0.028881
	A0A3B6H303	30S ribosomal protein S11	protein.synthesis.ribosomal protein.prokaryotic.mitochondrion.3S subunit.S11	0.936694	0.00677529
	A0A3B6TQV4	50S ribosomal protein L23	protein.synthesis.ribosomal protein.unknown.large subunit.L23	0.829739	0.026479
	W5C7G6	Eukaryotic translation initiation factor 6	protein.synthesis.ribosome biogenesis.Pre-rRNA processing and modifications.misc	-1.23224	1.5176e-08
	A0A3B6DJQ9	RNA-binding protein 1	protein.synthesis.ribosome biogenesis.Pre-rRNA processing and modifications.snoRNPs	-0.906631	0.0304524
	A0A3B6C6R0	Mitochondrial import inner membrane translocase subunit TIM22	protein.targeting.mitochondria	0.783481	0.00419281
	A0A3B6QJC9	Mitochondrial import inner membrane translocase subunit	protein.targeting.mitochondria	1.38251	0.00134855
	W5F5C1	Mitochondrial import inner membrane translocase subunit Tim9	protein.targeting.mitochondria	0.612156	0.0048221
	A0A3B6IVY7	Nuclear pore complex protein Nup155	protein.targeting.nucleus	0.804988	0.037978
	A0A3B6TQ82	Peroxisomal targeting signal 1 receptor	protein.targeting.peroxisomes	-1.42915	0.00164406
	A0A3B6EMU0	Signal recognition particle subunit SRP72	protein.targeting.secretory pathway.unspecified	0.713024	0.0123531
	A0A3B6JJQ8	ADP-ribosylation factor, putative	protein.targeting.secretory pathway.unspecified	1.29885	0.000260879
	A0A3B6SDL8	Transmembrane emp24 domain-containing protein	protein.targeting.secretory pathway.unspecified	0.901654	0.0156648
	W5EH87	ADP-ribosylation factor, putative	protein.targeting.secretory pathway.unspecified	0.992497	0.0138905
	A0A3B6H276	Sorting nexin-1	protein.targeting.secretory pathway.vacuole	0.747623	6.8156e-05
	A0A3B6SLN7	Ferredoxin-like protein	PS.lightreaction.other electron carrier (ox/red).ferredoxin	-1.52082	0.000173286
	A0A3B6KGM8	Cytochrome b5	redox.ascorbate and glutathione	0.889342	0.0136015
	A0A3B5XVD9	Glutathione S-transferase	redox.ascorbate and glutathione.ascorbate	-0.653117	0.000625559
	A0A3B6IXA3	Glutathione reductase	redox.ascorbate and glutathione.glutathione	0.989183	0.0192357
	A0A3B6CFS9	Superoxide dismutase	redox.dismutases and catalases	1.46535	0.00167672
	A0A3B6QH00	U1 small nuclear ribonucleoprotein C	RNA.processing	1.30065	4.35266e-05
	W5B748	Cleavage and polyadenylation specificity factor subunit 5	RNA.processing.3' end processing.CFIm25	0.786112	0.00902503
	A0A3B6PSE4	Polyadenylate-binding protein family protein	RNA.processing.3' end processing.PabN	1.14405	0.00019968
	A0A3B6C4P7	Ribonuclease	RNA.processing.ribonucleases	-1.84564	1.02697e-05
	A0A3B6C3R5	Pre-mRNA-splicing factor 18	RNA.processing.splicing	1.05991	0.0356799
	D8L9L4	BolA-like protein	RNA.regulation of transcription	1.13076	0.00126551
	W5CAC6	Small nuclear ribonucleoprotein family protein	RNA.regulation of transcription	2.2842	5.86808e-06
	A0A3B6KAJ8	RNA-binding protein	RNA.regulation of transcription.GRP	1.28965	0.00649119
	Q41518	RNA-binding protein	RNA.regulation of transcription.GRP	3.75214	3.88104e-09
	A0A3B6LQQ9	Cell division cycle 5-like protein	RNA.regulation of transcription.MYB-related transcription factor family	-0.854217	0.0232782
	A0A3B6NRZ2	High mobility group protein	RNA.regulation of transcription.Nucleosome/chromatin assembly factor group	0.701204	0.00891297
	W5I2D5	Charged multivesicular body protein 1	RNA.regulation of transcription.SNF7	0.854513	0.00105546
	A0A3B6B5R2	RNA-binding family protein	RNA.regulation of transcription.unclassified	1.9392	0.00180816
	A0A3B6KQ24	RNA-binding protein	RNA.RNA binding	3.04035	0.0459751
	A0A3B6MPZ8	RNA-binding family protein	RNA.RNA binding	1.09719	0.0085296
	A0A3B6PKQ9	RNA-binding family protein	RNA.RNA binding	1.1811	0.000880767
	A0A3B6I516	RNA-binding family protein	RNA.RNA binding	-0.675396	0.015535
	A0A3B6RKP0	Far upstream element-binding protein	RNA.transcription	0.99655	1.04593e-05
	A0A3B5Y4V5	Sulfite reductase [NADPH] hemoprotein beta-component	S-assimilation.sulfite redox	0.66726	2.43756e-08
	A0A3B6LMZ8	Aminotransferase	secondary metabolism.phenylpropanoids	1.64609	0.000273711
	A0A3B6ASF3	Alcohol dehydrogenase, putative	secondary metabolism.phenylpropanoids.lignin biosynthesis.CAD	-1.18409	0.0088364
	A0A3B6BY94	O-methyltransferase	secondary metabolism.phenylpropanoids.lignin biosynthesis.COMT	1.06239	0.0329578
	A0A3B6FJV3	14-3-3 protein	signalling.14-3-3 proteins	1.8651	0.0285293
	A0A3B6GRP5	Glucosidase 2 subunit beta	signalling.calcium	0.803759	0.0308522
	A0A341ZHG0	Ras-related protein, expressed	signalling.G-proteins	0.772736	0.00190056
	A0A3B6EGV5	Ras-like protein	signalling.G-proteins	0.804975	0.00106271
	A0A3B5Y268	Guanosine nucleotide diphosphate dissociation inhibitor	signalling.G-proteins	-1.92641	0.00875007
	A0A3B6QGA8	Arf GTPase activating protein	signalling.G-proteins	-1.09142	5.65335e-05
	W5EP05	Guanine nucleotide-binding protein subunit beta	signalling.G-proteins	-0.610632	0.0035928
	A0A3B5ZPI1	Nitrogen regulatory protein P-II-like protein	signalling.in sugar and nutrient physiology	1.06199	5.14297e-06
	A0A3B6AYU2	COP9 signalosome complex subunit 8	signalling.light.COP9 signalosome	0.707197	0.0173981
	A0A3B6TKQ8	COP9 signalosome complex subunit 3	signalling.light.COP9 signalosome	-1.22022	0.000942191
	A0A3B5ZVC6	Mitogen-activated protein kinase	signalling.MAP kinases	1.0007	0.0217422
	A0A3B5YY75	Inositol-tetrakisphosphate 1-kinase	signalling.phosphinositides.inositol-1,3,4-trisphosphate 5/6-kinase	1.00168	0.00686162
	A0A3B6FZV7	Protein kinase-like protein	signalling.receptor kinases.leucine rich repeat VIII.VIII-1	1.64252	0.00510908
	A0A3B6B1E1	Receptor-like kinase	signalling.receptor kinases.leucine rich repeat X	0.841612	0.0386461
	A0A1D6RE03	Adenine nucleotide alpha hydrolases-like superfamily protein	stress.abiotic.cold	-0.618152	0.0258762
	A0A3B6TQH4	Chaperone protein dnaJ, putative	stress.abiotic.heat	1.24473	0.00768946
	A0A3B6U6K4	ATP-dependent chaperone ClpB	stress.abiotic.heat	0.937166	0.0430626
	A0A3B6MJH5	Germin-like protein	stress.abiotic.unspecified	1.86912	0.0291734
	A0A3B6EE34	Pathogen-related protein	stress.biotic	0.928593	0.0126615
	A0A3B6QAL1	Basic secretory protease	stress.biotic	2.28446	0.00125064
	W5CPT4	Pre-mRNA-splicing factor SPF27-like protein	stress.biotic	0.70699	0.0151883
	A0A3B6BY66	Acetyltransferase component of pyruvate dehydrogenase complex	TCA / org transformation.TCA.2-oxoglutarate dehydrogenase	1.14927	0.0360368
	A0A3B6EHG7	Isocitrate dehydrogenase [NADP]	TCA / org transformation.TCA.IDH	0.612605	0.00340753
	W5C3E3	Pyruvate dehydrogenase E1 component subunit alpha	TCA / org transformation.TCA.pyruvate DH.E1	-0.904185	0.000109972
	A0A3B6I526	Acetyltransferase component of pyruvate dehydrogenase complex	TCA / org transformation.TCA.pyruvate DH.E2	1.46548	1.30457e-05
	A0A3B6RK08	Acetyltransferase component of pyruvate dehydrogenase complex	TCA / org transformation.TCA.pyruvate DH.E2	1.59783	4.74471e-05
	A0A3B6SE19	Acetyltransferase component of pyruvate dehydrogenase complex	TCA / org transformation.TCA.pyruvate DH.E2	0.640637	0.0279325
	A0A3B6THV1	Acetyltransferase component of pyruvate dehydrogenase complex	TCA / org transformation.TCA.pyruvate DH.E2	2.33826	0.000473747
	A0A3B6EN81	ABC transporter ATP-binding protein ARB1	transport.ABC transporters and multidrug resistance systems	0.721618	0.0029197
	A0A3B6LFS5	Cationic amino acid transporter, putative	transport.amino acids	1.69416	4.76103e-06
	A0A3B6HS64	Calcium-transporting ATPase	transport.calcium	-1.52854	0.0268683
	A0A1D5UQF7	Aquaporin	transport.Major Intrinsic Proteins.PIP	1.51027	0.000147815
	A0A3B6TTC3	Aquaporin	transport.Major Intrinsic Proteins.TIP	-0.670082	0.00621862
	Q6QU77	Aquaporin	transport.Major Intrinsic Proteins.TIP	-2.04716	0.0119215
	A0A3B6KBW9	Dicarboxylate transporter 2.1, chloroplastic	transport.metabolite transporters at the envelope membrane	1.57134	0.00521018
	A0A3B6LQA9	Mitochondrial carrier protein	transport.metabolite transporters at the mitochondrial membrane	1.91154	0.000168407
	A0A3B6TRV7	2-oxoglutarate/malate translocator, chloroplastic	transport.metabolite transporters at the mitochondrial membrane	1.51953	4.28008e-05
	A0A3B6TB50	Alpha-amylase 2	transport.sugars	0.634292	0.0449687
	A0A3B5Z4H6	Sugar transporter protein	transport.sugars	-0.944776	0.0214415
	A0A3B5YYC2	Urea-proton symporter DUR3	transport.unspecified cations	-1.27871	0.0280541
	P12463	Photosystem II protein D1 (PSII D1 protein) (EC 1.10.3.9) (32 kDa thylakoid membrane protein) (Photosystem II Q(B) protein)		2.48883	0.00316278
