## Supplementary Data 4 for "Metabolic adaptations leading to lignification in wheat roots under salinity stress"

### Sheet: Sheet1
Supplementary Data 4: Proteins found to be significantly different by 2-Way ANOVA analysis for Mocho-Gladius genotype comparison
P values obtained through Tuckey's HSD test, n=4
Highlighted proteins are referred in the text
	Higher abundance in Mocho compared to Gladius (in Mocho-Gladius Genotype comparison)					Higher abundance in Gladius compared to Mocho (in Mocho-Gladius Genotype comparison)
	Protein ID	Protein Name	Pathway	P value		Protein ID	Protein Name	Pathway	P value
	A0A3B5XXY2	3-ketoacyl-CoA thiolase	amino acid metabolism.degradation.branched chain group.shared	0.0238606		A0A3B6KUD8	L-allo-threonine aldolase	amino acid metabolism.degradation.serine-glycine-cysteine group.glycine	0.000852312
	A0A3B6MVZ0	3-dehydroquinate synthase	amino acid metabolism.synthesis.aromatic aa.chorismate.3-dehydroquinate synthase	0.0024137		A0A3B6B3F3	L-allo-threonine aldolase	amino acid metabolism.degradation.serine-glycine-cysteine group.glycine	5.52541e-10
	A0A3B6AVJ0	Phospho-2-dehydro-3-deoxyheptonate aldolase	amino acid metabolism.synthesis.aromatic aa.chorismate.3-deoxy-D-arabino-heptulosonate 7-phosphate synthase	0.0260386		A0A3B6ECK4	Glutamate decarboxylase	amino acid metabolism.synthesis.central amino acid metabolism.GABA.Glutamate decarboxylase	0.00291151
	A0A3B6TKP6	Cystathionine beta-lyase, putative	amino acid metabolism.synthesis.aspartate family.methionine.cystathionine beta-lyase	0.00580857		A0A3B6S9Y3	Alpha/beta-Hydrolases superfamily protein, putative	Biodegradation of Xenobiotics	0.0218709
	A0A3B5YZE1	Aminotransferase	amino acid metabolism.synthesis.central amino acid metabolism.aspartate.aspartate aminotransferase	0.000485276		A0A3B6EPQ6	S-formylglutathione hydrolase	C1-metabolism	0.0016081
	A0A3B6KI02	Alpha/beta-Hydrolases superfamily protein, putative	Biodegradation of Xenobiotics	4.92539e-09		A0A3B6TC80	Phosphoglucosamine mutase	cell wall.precursor synthesis	0.00301068
	A0A3B6HSJ4	Alpha-1,4-glucan-protein synthase [UDP-forming] 1	cell wall.cell wall proteins.RGP	0.0103235		A0A3B6B6L4	Regulator of chromosome condensation (RCC1) family protein	cell.division	0.00691802
	A0A3B6CF64	Beta xylosidase	cell wall.degradation.mannan-xylose-arabinose-fucose	0.0153278		A0A3B6G297	Progesterone 5-beta-reductase	development.unspecified	7.84707e-07
	A0A080YUG0	Bifunctional polymyxin resistance arnA protein	cell wall.precursor synthesis.AXS	0.000188587		A0A3B5XXP5	Carbon catabolite repressor 4-like protein	DNA.synthesis/chromatin structure	0.0166876
	A0A3B5ZVJ1	UDP-glucuronate decarboxylase protein 6	cell wall.precursor synthesis.UXS	0.00628685		A0A3B5ZNP4	Histone H2A	DNA.synthesis/chromatin structure.histone.core.H2A	0.0361741
	A0A3B5YQB5	Ankyrin repeat family protein	cell.organisation	0.0136027		A0A3B6TN43	Calcium-binding EF hand protein-like	DNA.synthesis/chromatin structure.histone.core.H2A	0.00374807
	A0A3B6KME3	Pantothenate kinase, putative	Co-factor and vitamine metabolism.pantothenate.pantothenate kinase (PANK)	0.00632064		A0A3B6H4R5	Acetolactate synthase	fermentation.PDC	0.00766666
	A0A1B5GE63	Caleosin	development.unspecified	4.9292e-07		A0A1D5VE13	Fructose-bisphosphate aldolase	glycolysis.cytosolic branch.aldolase	0.0384217
	A0A3B6LU21	Citrate synthase	gluconeogenesis / glyoxylate cycle.citrate synthase	7.30505e-12		A0A3B6LUH0	Aldehyde oxidase, putative	hormone metabolism.abscisic acid.synthesis-degradation	5.68519e-06
	A0A3B6AQN0	12-oxophytodienoate reductase-like protein	hormone metabolism.jasmonate.synthesis-degradation.12-Oxo-PDA-reductase	3.32092e-11		A0A3B6N0I9	Aldehyde oxidase, putative	hormone metabolism.abscisic acid.synthesis-degradation	0.00160233
	A0A3B6FVE4	Fatty acid oxidation complex subunit alpha	lipid metabolism.lipid degradation.beta-oxidation.enoyl isomerase	0.00696665		A0A3B6C663	Aldo/keto reductase family protein	hormone metabolism.auxin.induced-regulated-responsive-activated	3.59444e-08
	A0A3B6GNM8	Fatty acid oxidation complex subunit alpha	lipid metabolism.lipid degradation.beta-oxidation.multifunctional	4.94193e-07		R9UC19	12-oxophytodienoate reductase-like protein	hormone metabolism.jasmonate.synthesis-degradation.12-Oxo-PDA-reductase	0.000129218
	A0A077RWB4	Aldo-keto reductase	minor CHO metabolism.others	0.00466061		A0A3B6ASD7	NAD(P)H dehydrogenase (Quinone)	lipid metabolism.'exotics' (steroids, squalene etc)	8.32301e-07
	A0A3B6QE56	Glutathione S-transferase	misc.glutathione S transferases	0.0117688		A0A3B6MYT5	Squalene synthase	lipid metabolism.'exotics' (steroids, squalene etc).squalene synthase	0.000217865
	A0A3B5ZXC0	Endo-1,3;1,4-beta-D-glucanase	misc.misc2	0.000245529		A0A3B6S917	Long-Chain Acyl-CoA Synthetase	lipid metabolism.FA synthesis and FA elongation.long chain fatty acid CoA ligase	0.00666215
	A0A3B6MME7	NADP-dependent alkenal double bond reductase	misc.oxidases - copper, flavone etc	0.00432055		A0A3B6I3Z5	Acyl-coenzyme A oxidase	lipid metabolism.lipid degradation.beta-oxidation.acyl CoA DH	4.62257e-11
	A0A3B6CHC7	Peroxidase	misc.peroxidases	2.74799e-09		A0A3B6SFG4	Acyl-coenzyme A oxidase	lipid metabolism.lipid degradation.beta-oxidation.acyl CoA DH	8.28496e-11
	C6ETB3	Peroxidase	misc.peroxidases	0.0168954		A0A3B5Y543	Fatty acid oxidation complex subunit alpha	lipid metabolism.lipid degradation.beta-oxidation.enoyl CoA hydratase	0.000127141
	A0A3B6EUE7	FMN-dependent NADPH-azoreductase	mitochondrial electron transport / ATP synthesis.NADH-DH.complex I	0.0496213		A0A1D5VHW2	Fatty acid oxidation complex subunit alpha	lipid metabolism.lipid degradation.beta-oxidation.multifunctional	1.02812e-07
	A0A3B6AXB0	SH3 domain-containing protein 1	not assigned.no ontology	0.0377173		A0A3B6TIH4	Autophagy-related protein 22-1	lipid metabolism.lipid degradation.lysophospholipases.glycerophosphodiester phosphodiesterase	0.0448499
	A0A3B6MLB6	Uveal autoantigen with coiled-coil domains and ankyrin repeats isoform 1	not assigned.unknown	0.0389596		C4IXS2	Inositol-1-monophosphatase family protein	minor CHO metabolism.myo-inositol.inositol phosphatase	0.0254572
	A0A3B5ZYM0	Lung seven transmembrane receptor family protein	not assigned.unknown	0.0128704		A0A3B6SJT3	Alcohol dehydrogenase, putative	minor CHO metabolism.sugar alcohols	0.000492034
	A0A3B6MMN8	Transmembrane protein 205	not assigned.unknown	0.000305097		A0A3B6FZ26	Dynamin, putative	misc.dynamin	0.023524
	W5GZ13	Protein LSM12 like	not assigned.unknown	0.0127761		A0A3B5ZVP7	GDSL esterase/lipase	misc.GDSL-motif lipase	0.000132504
	A0A3B6CDD2	Coiled-coil domain-containing protein 124	not assigned.unknown	0.0351682		D5MTF8	Beta-glucosidase, putative	misc.gluco-, galacto- and mannosidases	7.32092e-12
	A0A3B6C845	Alpha-ketoglutarate-dependent dioxygenase alkB-like protein 2	not assigned.unknown	0.0305485		A0A3B6KN68	Glutathione-S-transferase	misc.glutathione S transferases	0.000340692
	A0A3B5ZVT8	Alpha-glucosidase like protein	not assigned.unknown	0.0205286		A0A3B6KTD4	Glutathione S-transferase	misc.glutathione S transferases	2.63109e-05
	A0A3B6MVA9	ATPase ASNA1 homolog	not assigned.unknown	2.1605e-06		A0A3B6A203	FAD-binding Berberine family protein	misc.nitrilases, *nitrile lyases, berberine bridge enzymes, reticuline oxidases, troponine reductases	1.90168e-05
	A0A3B6FPE9	Pentatricopeptide repeat-containing protein	not assigned.unknown	0.000595132		A0A3B6ET60	Peroxidase	misc.peroxidases	0.0300169
	A0A3B6LJQ9	Homoserine dehydrogenase	not assigned.unknown	0.0162589		A0A3B6DJW5	Short-chain dehydrogenase/reductase family protein	misc.short chain dehydrogenase/reductase (SDR)	3.60374e-06
	A0A3B6U4K5	3-phosphoshikimate 1-carboxyvinyltransferase	not assigned.unknown	0.00121489		A0A3B6C6A2	Glycosyltransferase	misc.UDP glucosyl and glucoronyl transferases	0.00322399
	A0A3B5Y7Q4	winged-helix DNA-binding transcription factor family protein	not assigned.unknown	0.00966234		A0A3B6C2B8	Cytochrome c oxidase subunit 6B	mitochondrial electron transport / ATP synthesis.cytochrome c oxidase	0.00418445
	A0A3B6A3U0	Argonaute	not assigned.unknown	0.000382035		A0A3B6TN53	Fructose-bisphosphate aldolase	not assigned.no ontology	0.00615853
	A0A3B5Y7B8	Kinase-related protein DUF1296	not assigned.unknown	1.61647e-05		A0A3B6ARH4	Glutamyl-tRNA(Gln) amidotransferase subunit A	not assigned.no ontology	0.00439864
	A0A3B5Z3X9	VIP1 protein	not assigned.unknown	3.33199e-11		A0A3B5ZNL0	Prostaglandin E synthase 3	not assigned.no ontology.glycine rich proteins	0.0157527
	A0A3B6RD14	3'(2'),5'-bisphosphate nucleotidase 1	nucleotide metabolism.degradation	0.0164411		A0A3B6MZD2	PITH domain-containing protein 1	not assigned.unknown	0.0279754
	A0A3B6H0S7	Dihydropyrimidinase	nucleotide metabolism.degradation.pyrimidine.dihydropyrimidinase	0.00728221		A0A3B6LXP3	MICOS complex subunit Mic10-like protein (DUF543)	not assigned.unknown	7.30505e-12
	A0A3B6IXN0	Adenylosuccinate synthetase	nucleotide metabolism.synthesis.purine.adenylosuccinate synthase	0.0341105		A0A3B6AUM7	Multifunctional methyltransferase subunit TRM112-like protein	not assigned.unknown	0.0158374
	A0A3B6N1I8	Ferredoxin	OPP.electron transfer	0.0178116		A0A3B6LJS2	Proton pump interactor, putative	not assigned.unknown	0.000158254
	A0A1D5US77	UBX domain-containing protein, putative	protein.degradation	7.51832e-12		A0A3B6RSF4	Protein MEMO1	not assigned.unknown	0.0265543
	A0A3B6B1X5	UBX domain-containing protein, putative	protein.degradation	1.19579e-06		A0A3B6FYE0	Beta-1,3-glucanase	not assigned.unknown	1.34768e-11
	A0A1D6BYQ7	26S protease regulatory subunit	protein.degradation.ubiquitin.proteasom	0.00575679		A0A3B6DPI7	Nuclease S1	not assigned.unknown	5.19894e-08
	A0A3B6GSS2	Ubiquitin carboxyl-terminal hydrolase	protein.degradation.ubiquitin.ubiquitin protease	2.85972e-06		A0A3B6B6G9	NADPH--cytochrome P450 reductase	not assigned.unknown	0.0386249
	W5BRT4	Prefoldin subunit 2	protein.folding	0.0456433		A0A3B5ZN99	Glucose-6-phosphate isomerase	not assigned.unknown	0.0227631
	A0A3B6C865	Protein kinase	protein.postranslational modification	0.017092		A0A3B5Z5Y7	Glutamyl-tRNA (Gln) amidotransferase subunit A	not assigned.unknown	0.0349555
	A0A3B6MKH1	Serine/threonine-protein phosphatase	protein.postranslational modification	0.00116824		A0A3B6RMR5	Thioredoxin	not assigned.unknown	0.00188766
	A0A3B6KGM8	Cytochrome b5	redox.ascorbate and glutathione	0.0493458		A0A3B5ZT57	Remorin	not assigned.unknown	0.0131403
	A0A3B6D4T4	2-oxoglutarate (2OG) and Fe(II)-dependent oxygenase superfamily protein, putative	redox.ascorbate and glutathione	7.32614e-12		W5B1P6	Protein phosphatase 2c	not assigned.unknown	0.0393898
	A0A2X0S855	Polyadenylate-binding protein	RNA.processing	0.037452		A0A3B5Z154	Cysteine proteinase inhibitor	protein.degradation.cysteine protease	0.0350254
	A0A3B5Y1S1	Cold shock protein	RNA.regulation of transcription.GRP	0.016977		A0A3B6KDC8	Cysteine proteinase	protein.degradation.cysteine protease	0.00143789
	A0A3B6GVJ6	RNA binding protein	RNA.RNA binding	0.0222196		A0A3B6EP65	Cysteine proteinase inhibitor	protein.degradation.cysteine protease	0.0024275
	W5QKY9	Chalcone-flavonone isomerase family protein	secondary metabolism.flavonoids.chalcones.chalcone isomerase	9.26853e-05		A0A2X0S5D0	Ubiquitin carboxyl-terminal hydrolase, putative	protein.degradation.ubiquitin	0.00159615
	A0A3B6MNW7	3-ketoacyl-CoA thiolase	secondary metabolism.isoprenoids.mevalonate pathway.acetyl-CoA C-acyltransferase	1.47979e-06		A0A3B6KEN3	Ubiquitin carboxyl-terminal hydrolase, putative	protein.degradation.ubiquitin	2.64252e-05
	A0A3B6KFG9	3-ketoacyl-CoA thiolase	secondary metabolism.isoprenoids.mevalonate pathway.acetyl-CoA C-acyltransferase	3.49294e-11		A0A3B6THK9	RING/U-box superfamily protein	protein.degradation.ubiquitin.E3.RING	0.000100954
	W5CVJ9	3-ketoacyl-CoA thiolase	secondary metabolism.isoprenoids.mevalonate pathway.acetyl-CoA C-acyltransferase	0.0170364		A0A3B6C5U5	26S proteasome non-ATPase regulatory subunit-like protein	protein.degradation.ubiquitin.proteasom	0.00715179
	A0A3B6E8L8	1-deoxy-D-xylulose 5-phosphate reductoisomerase	secondary metabolism.isoprenoids.non-mevalonate pathway.DXR	0.0158475		A0A3B6QFT8	DNA damage-inducible protein 1	protein.degradation.ubiquitin.ubiquitin	0.00613354
	A0A3B5ZY96	Cytochrome P450 family p-coumaroyl shikimate3ʹ hydroxylase	secondary metabolism.phenylpropanoids.lignin biosynthesis.C3H	9.19753e-05		A0A3B5ZWU8	Peptidylprolyl isomerase	protein.folding	0.0135318
	A0A3B6KGT2	Alcohol dehydrogenase, putative	secondary metabolism.phenylpropanoids.lignin biosynthesis.CAD	1.68366e-10		A0A3B6CE79	Protein phosphatase 2c, putative	protein.postranslational modification	0.0176922
	A0A3B6U6K4	ATP-dependent chaperone ClpB	stress.abiotic.heat	0.0105111		A0A3B6KCH9	Phosphatidylinositol 3,4,5-trisphosphate 3-phosphatase and dual-specificity protein phosphatase PTEN	protein.postranslational modification	6.27003e-06
	A0A3B6H7Q7	Chaperone protein dnaJ, putative	stress.abiotic.heat	1.55727e-05		A0A3B6N224	Sucrose nonfermenting 4-like protein	protein.postranslational modification	0.000663868
	A0A3B6AQ47	Stress responsive A/B barrel domain protein	stress.biotic.PR-proteins	0.00031412		A0A3B6C101	Elongation factor 1-beta	protein.synthesis.elongation	0.0028602
	A0A3B6IVY0	Respiratory burst oxidase, putative	stress.biotic.respiratory burst	0.0091452		A0A3B6BZ20	Elongation factor 1 alpha	protein.synthesis.initiation	1.06478e-10
	A0A3B6FHY0	Malic enzyme	TCA / org transformation.other organic acid transformatons.malic	0.00350621		A0A3B6GXK5	WD repeat-containing protein	protein.targeting.peroxisomes	1.95576e-07
	W5C3E3	Pyruvate dehydrogenase E1 component subunit alpha	TCA / org transformation.TCA.pyruvate DH.E1	0.0149534		A0A3B6C6R8	oxidoreductase, zinc-binding dehydrogenase family protein	protein.targeting.peroxisomes	3.05302e-05
	A0A3B6DKM1	Multidrug resistance protein ABC transporter family protein	transport.ABC transporters and multidrug resistance systems	0.034914		A0A3B5ZM71	Peroxisomal membrane protein PEX14	protein.targeting.peroxisomes	0.000180704
	A0A3B5Y1E2	Cation-transporting ATPase	transport.unspecified cations	0.00036074		A0A3B6LQU5	Signal peptidase subunit	protein.targeting.secretory pathway.unspecified	0.0237575
						T1WSS4	Glutathione peroxidase	redox.ascorbate and glutathione.glutathione	0.000249749
						A0A3B6DL50	Thioredoxin	redox.thioredoxin	0.0137891
						A0A3B6MYW3	Cytochrome P450 allene oxide synthase	redox.thioredoxin	0.0327037
						A0A3B6TF31	Polyadenylate-binding protein	RNA.processing	0.000540153
						A0A3B6MPZ8	RNA-binding family protein	RNA.RNA binding	0.0334358
						A0A3B6TQC1	Nitrate reductase	S-assimilation.sulfite oxidase	0.00847505
						A0A3B5Z2T1	Farnesyl diphosphate synthase	secondary metabolism.isoprenoids.mevalonate pathway.farnesyl pyrophosphate synthetase	0.00830493
						A0A3B6B1E1	Receptor-like kinase	signalling.receptor kinases.leucine rich repeat X	0.0469973
						A0A3B6B0R2	Leucine-rich repeat (LRR) family protein	signalling.unspecified	3.13235e-08
						A0A3B5ZS82	Chaperone protein dnaJ, putative	stress.abiotic.heat	0.00620597
						A0A3B6JIR3	70 kDa heat shock protein	stress.abiotic.heat	2.83162e-07
						A0A3B6TQH4	Chaperone protein dnaJ, putative	stress.abiotic.heat	0.0102462
						A0A3B6GXB5	Acidic endochitinase	stress.biotic.PR-proteins	0.0106825
						A0A3B6PLE4	Iso citrate dehydrogenase	TCA / org transformation.other organic acid transformatons.IDH	0.00056213
						A0A3B6BY66	2-oxoglutarate dehydrogenase	TCA / org transformation.TCA.2-oxoglutarate dehydrogenase	0.00412817
						A0A3B6HV32	Fumarate hydratase, class II	TCA / org transformation.TCA.fumarase	0.000275612
						A0A3B6QHG5	Iso citrate dehydrogenase	TCA / org transformation.TCA.IDH	0.0327562
						A0A3B6LJI7	Calcium-transporting ATPase	transport.calcium	0.000103221
