## Supplementary Data 5 for "Metabolic adaptations leading to lignification in wheat roots under salinity stress"

### Sheet: Sheet1
Supplementary Data 5: Proteins found to be significantly different by 2-Way ANOVA analysis for Westonia Nax1 &Nax2-Gladius genotype comparison
P values obtained through Tuckey's HSD test, n=4
Highlighted proteins are referred in the text
	Higher abundance in Westonia Nax1 &Nax2 compared to Gladius (in Westonia Nax1&Nax2-Gladius Genotype comparison)						Higher abundance in Gladius compared to Westonia Nax1&Nax2 (in Westonia Nax1&Nax2-Gladius Genotype comparison)
	Protein ID	Protein Name	Pathway	W.Nax1-Gladius P value	W.Nax2-Gladius P value		Protein ID	Protein Name	Pathway	P value for W.Nax1-Gladius comparison	P value for W.Nax2-Gladius comparison
	A0A3B6CH13	3-isopropylmalate dehydrogenase	amino acid metabolism.synthesis.branched chain group.leucine specific.3-isopropylmalate dehydrogenase	0.0143886	0.0101017		A0A3B6EPQ6	S-formylglutathione hydrolase	C1-metabolism	1.93343e-05	1.94108e-05
	A0A3B6KI02	Alpha/beta-Hydrolases superfamily protein, putative	Biodegradation of Xenobiotics	1.519e-07	4.67447e-07		A0A3B6TPT2	Pantothenate kinase	Co-factor and vitamine metabolism.pantothenate.pantothenate kinase (PANK)	1.74759e-08	1.2294e-07
	A0A3B6KME3	Pantothenate kinase, putative	Co-factor and vitamine metabolism.pantothenate.pantothenate kinase (PANK)	1.49434e-07	2.00011e-08		A0A3B6JIV8	CoA ligase	gluconeogenesis / glyoxylate cycle	0.00803346	0.0172681
	A0A3B6EBB0	Nuclease	DNA.unspecified	0.0342182	0.00761867		A0A3B6MYE4	Citrate synthase	gluconeogenesis / glyoxylate cycle.citrate synthase	0.0237993	8.80051e-05
	A0A3B6LU21	Citrate synthase	gluconeogenesis / glyoxylate cycle.citrate synthase	7.30527e-12	7.30527e-12		A0A3B6C663	Aldo/keto reductase family protein	hormone metabolism.auxin.induced-regulated-responsive-activated	1.49669e-06	4.24076e-09
	A0A3B6AQN0	12-oxophytodienoate reductase-like protein	hormone metabolism.jasmonate.synthesis-degradation.12-Oxo-PDA-reductase	7.68696e-12	7.32425e-12		A0A3B6I3Z5	Acyl-coenzyme A oxidase	lipid metabolism.lipid degradation.beta-oxidation.acyl CoA DH	9.01557e-12	7.89524e-12
	A0A3B6NMK5	Terpene cyclase/mutase family member	lipid metabolism.'exotics' (steroids, squalene etc).cycloartenol synthase	0.0151007	0.0153707		A0A3B6B764	Beta-fructofuranosidase, insoluble protein	major CHO metabolism.degradation.sucrose.invertases.cell wall	0.0232361	6.21898e-05
	A0A3B6GNM8	Fatty acid oxidation complex subunit alpha	lipid metabolism.lipid degradation.beta-oxidation.multifunctional	5.18467e-05	4.05097e-06		A0A3B6QCS8	Inositol-1-monophosphatase family protein	minor CHO metabolism.myo-inositol.inositol phosphatase	5.28474e-06	2.11126e-05
	A0A3B6KN68	Glutathione-S-transferase	misc.glutathione S transferases	0.0106939	0.0138401		A0A3B6JPH0	Purple acid phosphatase	misc.acid and other phosphatases	0.000116768	0.00011661
	A0A3B6HPU2	Tropinone reductase, putative, expressed	misc.nitrilases, *nitrile lyases, berberine bridge enzymes, reticuline oxidases, troponine reductases	1.25022e-05	0.000106753		A0A3B6QHQ1	Alcohol dehydrogenase	misc.alcohol dehydrogenases	0.00137328	1.56836e-05
	A0A3B6C1R6	Amine oxidase	misc.oxidases - copper, flavone etc	0.0214833	0.000649536		A0A3B6H3K4	Epoxide hydrolase 2	misc.misc2	0.00988165	0.0213744
	A0A3B6BA24	Peroxidase	misc.peroxidases	0.000238759	2.85449e-07		A0A3B6PSF3	Lipid transfer protein	misc.protease inhibitor/seed storage/lipid transfer protein (LTP) family protein	0.00324517	0.00017092
	A0A3B5ZPY1	SAD1/UNC-84 domain protein, putative	not assigned.no ontology	0.0470516	0.0370911		A0A3B6QMB1	Glycosyltransferase	misc.UDP glucosyl and glucoronyl transferases	0.00546249	0.0408226
	A0A3B6AXB0	SH3 domain-containing protein 1	not assigned.no ontology	0.000834216	0.0264971		A0A3B6N2T1	Protein PLANT CADMIUM RESISTANCE 2	not assigned.no ontology	0.00545908	0.000346786
	A0A3B6FKP0	Stress responsive protein	not assigned.no ontology.hydroxyproline rich proteins	0.0473828	0.00280318		A0A3B6ED41	NADP-dependent alkenal double bond reductase	not assigned.no ontology	0.000187863	0.000501537
	W5D6R3	Pentatricopeptide repeat-containing protein	not assigned.no ontology.pentatricopeptide (PPR) repeat-containing protein	0.00103379	0.00108866		A0A3B6RDA2	Ubiquitin-like modifier-activating enzyme 5	not assigned.no ontology	0.00483416	0.00147686
	A0A3B6TP91	Tm-1 protein	not assigned.unknown	0.0477593	0.0115311		A0A3B6CE05	Upstream activation factor subunit spp27	not assigned.no ontology	0.00197168	2.51974e-05
	A0A3B5Z3X9	VIP1 protein	not assigned.unknown	2.53814e-08	2.68675e-11		A0A3B6LT63	MD-2-related lipid recognition domain-containing protein / ML domain-containing protein	not assigned.no ontology	0.000360587	0.00135107
	A0A3B6N2F3	Aspartokinase	not assigned.unknown	0.0252706	0.0315963		A0A3B6PCU7	tetratricopeptide repeat (TPR)-containing protein	not assigned.no ontology.pentatricopeptide (PPR) repeat-containing protein	0.000203261	2.77715e-07
	A0A3B6A3U0	Argonaute	not assigned.unknown	3.45415e-08	2.37873e-05		A0A3B6CCF0	Aquaporin	not assigned.unknown	0.0170626	7.3227e-12
	A0A3B6EF27	ATP-citrate synthase, putative	not assigned.unknown	0.00708483	0.00320614		A0A3B6TEQ2	Peptidyl-prolyl cis-trans isomerase, putative	not assigned.unknown	2.38998e-05	7.85611e-05
	A0A3B6FPE9	Pentatricopeptide repeat-containing protein	not assigned.unknown	9.90934e-05	0.000343814		A0A3B6FYE0	Beta-1,3-glucanase	not assigned.unknown	8.80285e-12	5.89584e-08
	A0A3B6SHK0	Transaldolase	OPP.non-reductive PP.transaldolase	0.0444062	0.012008		A0A3B6D5A7	Phosphoglycerate mutase-like protein	not assigned.unknown	6.24404e-07	0.000682932
	A0A3B6B1X5	UBX domain-containing protein, putative	protein.degradation	4.3557e-05	7.66591e-07		A0A3B6NM18	Ribose-phosphate pyrophosphokinase	nucleotide metabolism.synthesis.PRS-PP	0.0481053	0.00268414
	A0A1D5US77	UBX domain-containing protein, putative	protein.degradation	8.92494e-10	1.36638e-11		A0A3B6RIG2	Glycine--tRNA ligase	protein.aa activation.glycine-tRNA ligase	7.99405e-05	1.26319e-07
	A0A3B6TN96	Aspartic proteinase	protein.degradation.aspartate protease	0.01929	0.0304257		A0A3B6EP65	Cysteine proteinase inhibitor	protein.degradation.cysteine protease	0.000176568	0.000327428
	A0A3B6NIG8	60 kDa chaperonin	protein.folding	1.0675e-07	1.39185e-08		A0A3B6GX20	Cysteine proteinase inhibitor	protein.degradation.cysteine protease	5.27837e-05	0.0248135
	A0A3B6MKH1	Serine/threonine-protein phosphatase	protein.postranslational modification	0.000774258	0.000122446		A0A3B6ER05	Aspartyl aminopeptidase, putative	protein.degradation.metalloprotease	0.0335202	0.00402529
	A0A3B6PN63	60S ribosomal protein L6	protein.synthesis.ribosomal protein.eukaryotic.6S subunit.L6	0.000943335	0.000577002		A0A3B6PP75	Peptidylprolyl isomerase	protein.folding	0.033589	0.00204558
	A0A3B6RNX6	60S acidic ribosomal protein P3	protein.synthesis.ribosomal protein.eukaryotic.6S subunit.P3	0.0192549	0.00293011		A0A3B6FH33	50S ribosomal protein L6	protein.synthesis.ribosomal protein.eukaryotic.6S subunit.L9	0.00389579	5.34136e-07
	A0A3B6FKH1	50S ribosomal protein l3	protein.synthesis.ribosomal protein.prokaryotic.chloroplast.5S subunit.L3	0.00133722	0.00176838		A0A3B6GXC2	Mitochondrial processing peptidase	protein.targeting.mitochondria	0.00915609	0.0166929
	A0A3B6D4T4	2-oxoglutarate (2OG) and Fe(II)-dependent oxygenase superfamily protein, putative	redox.ascorbate and glutathione	7.31082e-12	7.32359e-12		A0A3B6CHL2	Importin beta 1	protein.targeting.nucleus	7.18787e-05	4.44096e-06
	A0A3B6GZ20	ATP-dependent RNA helicase p62	RNA.processing	0.0479236	0.0146351		A0A3B6C6R8	oxidoreductase, zinc-binding dehydrogenase family protein	protein.targeting.peroxisomes	0.00135314	0.0156332
	A0A3B6NPL4	Far upstream element-binding protein	RNA.RNA binding	0.0137156	0.00261324		A0A3B6QDG2	Peroxiredoxin, putative	redox.peroxiredoxin	0.0496615	0.0227789
	A0A3B6KFG9	3-ketoacyl-CoA thiolase	secondary metabolism.isoprenoids.mevalonate pathway.acetyl-CoA C-acyltransferase	1.62583e-11	7.4073e-12		A0A3B6H7C7	2-oxoglutarate (2OG) and Fe(II)-dependent oxygenase superfamily protein	secondary metabolism.flavonoids.flavonols	0.0200993	0.0288713
	A0A3B6MNW7	3-ketoacyl-CoA thiolase	secondary metabolism.isoprenoids.mevalonate pathway.acetyl-CoA C-acyltransferase	2.0211e-07	1.90442e-08		A0A3B5ZS82	Chaperone protein dnaJ, putative	stress.abiotic.heat	0.0467276	0.00329537
	A0A3B6KUR1	Cytochrome P450 family cinnamate 4-hydroxylase	secondary metabolism.phenylpropanoids.lignin biosynthesis.C4H	0.000645012	0.000126243		A0A3B6BY66	2-oxoglutarate dehydrogenase	TCA / org transformation.TCA.2-oxoglutarate dehydrogenase	0.000133876	0.000167704
	A0A3B6KGT2	Alcohol dehydrogenase, putative	secondary metabolism.phenylpropanoids.lignin biosynthesis.CAD	8.20966e-12	7.76013e-12
	A0A3B6QGV0	Short-chain dehydrogenase/reductase	secondary metabolism.wax	1.00307e-05	3.87777e-05
	A0A3B6RAY1	Pathogenesis-related protein 1	stress.abiotic.unspecified	4.28682e-06	7.35079e-12
	A0A3B6C236	Transmembrane emp24 domain-containing protein	transport.misc	0.00960605	0.0467189
	A0A3B6AWF1	Polyol transporter	transport.sugars	5.70902e-06	0.000358212
	A0A3B5Y1E2	Cation-transporting ATPase	transport.unspecified cations	6.36031e-06	4.80003e-05
