## Supplementary Data 6 for "Metabolic adaptations leading to lignification in wheat roots under salinity stress"

### Sheet: Sheet1
Supplementary Data 6: Proteins found to be significantly different by 2-Way ANOVA analysis for at least 3 out of 6 genotype*treatment comparisons tested
P values obtained through Tuckey's HSD test, n=4
S denotes Significant poteins (p < 0.05)
Highlighted proteins are referred in the text
	Protein ID	Protein Name	Pathway	Genotype*Treatment comparisons
				Mocho:Control-Gladius:Control	Westonia Nax1:Control-Gladius:Control	Westonia Nax2:Control-Gladius:Control	Mocho:S-Gladius:S	Westonia Nax1:Salt-Gladius:Salt	Westonia Nax2:Salt-Gladius:Salt
	A0A3B6AUE3	Aminotransferase	amino acid metabolism.synthesis.central amino acid metabolism.alanine.alanine aminotransferase		S	S		S	S
	A0A3B6HSG5	Pyruvate decarboxylase	fermentation.PDC	S	S	S	S	S	S
	A0A3B6HQ14	Phosphoenolpyruvate carboxykinase (ATP)-like protein	gluconeogenesis / glyoxylate cycle.PEPCK	S			S		S
	A0A3B6I3R0	Beta-fructofuranosidase 1	major CHO metabolism.degradation.sucrose.invertases.vacuolar	S		S	S	S	S
	A0A3B6IK68	Cytochrome P450 family protein, expressed	misc.cytochrome P45	S	S	S			S
	A0A3B6RDG5	Epoxide hydrolase 2	misc.misc2	S	S	S	S	S	S
	A0A3B5XYW8	Epoxide hydrolase 2	misc.misc2	S	S	S			S
	A0A3B6BXR6	Dirigent protein	misc.myrosinases-lectin-jacalin	S	S	S		S	S
	A0A3B6C061	Peroxidase	misc.peroxidases		S	S	S	S	S
	A0A3B6B891	Peroxidase	misc.peroxidases		S	S			S
	A0A3B6B5J2	Cysteine/Histidine-rich C1 domain family protein	not assigned.no ontology.DC1 domain containing protein	S	S		S	S
	A0A3B6C9N1	Abscisic stress ripening	not assigned.unknown	S	S	S
	A0A3B6A3S4	Nucleoside diphosphate kinase	nucleotide metabolism.phosphotransfer and pyrophosphatases.nucleoside diphosphate kinase	S			S		S
	A0A3B6MQD6	Aspartyl aminopeptidase, putative, expressed	protein.degradation.metalloprotease	S	S	S	S	S	S
	P20858	Eukaryotic translation initiation factor 4G	protein.synthesis.initiation				S	S	S
	A0A3B6PGE1	Ribose-5-phosphate isomerase A	PS.calvin cycle.Rib5P Isomerase	S	S	S	S	S	S
	A0A3B6CIH7	Pathogenesis-related protein PR-4	stress.biotic	S			S	S	S
	A0A3B5YUN8	Malic enzyme	TCA / org transformation.other organic acid transformatons.malic		S		S		S
